# Transcriptomic analysis of dystonia-associated genes reveals functional convergence within specific cell types and shared neurobiology with psychiatric disorders

**DOI:** 10.1101/2020.01.31.928978

**Authors:** Niccolò E. Mencacci, Regina Reynolds, Sonia Garcia Ruiz, Jana Vandrovcova, Paola Forabosco, UK Brain Expression Consortium, International Parkinson’s Disease Genomics Consortium, Michael E. Weale, Kailash P. Bhatia, John Hardy, Juan A Botía, Mina Ryten

## Abstract

Dystonia is a neurological disorder characterized by sustained or intermittent muscle contractions causing abnormal movements and postures, often occurring in absence of any structural brain abnormality. Psychiatric comorbidities, including anxiety, depression, obsessive-compulsive disorder and schizophrenia, are frequent in dystonia patients. While mutations in a fast-growing number of genes have been linked to Mendelian forms of dystonia, the cellular, anatomical, and molecular basis remains unknown for most genetic forms of dystonia, as does its genetic and biological relationship to neuropsychiatric disorders. Here we applied an unbiased systems-biology approach to explore the cellular specificity of all currently known dystonia-associated genes, predict their functional relationships, and test whether dystonia and neuropsychiatric disorders share a genetic relationship. To determine the cellular specificity of dystonia-associated genes in the brain, single-nuclear transcriptomic data derived from mouse brain was used together with expression-weighted cell-type enrichment. To identify functional relationships amongst dystonia-associated genes, we determined the enrichment of these genes in co-expression networks constructed from ten human brain regions. Stratified linkage-disequilibrium score regression was used to test whether co-expression modules enriched for dystonia-associated genes significantly contribute to the heritability of anxiety, major depressive disorder, obsessive-compulsive disorder, schizophrenia, and Parkinson’s disease. Dystonia-associated genes were significantly enriched in adult nigral dopaminergic neurons and striatal medium spiny neurons. Furthermore, four of the 220 gene co-expression modules tested were significantly enriched for the dystonia-associated genes. The identified modules were derived from the substantia nigra, putamen, frontal cortex, and white matter, and were all significantly enriched for genes associated with synaptic function. Finally, we demonstrated significant enrichments of the heritability of depression, obsessive-compulsive disorder and schizophrenia, but not anxiety and Parkinson’s disease, within the putamen and white matter modules. In conclusion, multiple dystonia-associated genes interact and contribute to pathogenesis likely through dysregulation of synaptic signalling in striatal medium spiny neurons, adult nigral dopaminergic neurons and frontal cortical neurons. Furthermore, the enrichment of the heritability of psychiatric disorders in the co-expression modules enriched for dystonia-associated genes indicates that psychiatric symptoms associated with dystonia are likely to be intrinsic to its pathophysiology.
