## Supplemental table 1 for "Transcriptomic analysis of dystonia-associated genes reveals functional convergence within specific cell types and shared neurobiology with psychiatric disorders"

### Sheet: ColumnDescriptions
Sheet: EWCE_Results
Column Name	Description
CellType	Cell type name.
annotLevel	Identifies whether the cell type is considered a level 1 or 2 class.
p	Probability of cellular enrichment.
FDR	FDR-adjusted p-value.
fold_change	Expression in the target gene list divided by the mean level of expression in the bootstrap samples.
sd_from_mean	The distance (in standard deviations) of the target list from the mean of the bootstrap samples.
OverallClass	Major cell-type classes.
Sheet: Specificity
Column Name	Description
Gene	Gene id
CellType	Cell type name.
Specificity	Proportion of a gene's total expression attributable to one cell type. I.e. mean expression of a gene in one cell type divided by the mean expression in all cell types.
Mean_Expression	Mean expression across all cells classed as particular cell type.
OverallClass	Major cell-type classes.
Sheet: Fold_change_top_2_celltypes
Column Name	Description
Gene	Gene id
CellType	Cell type name.
rank	Rank in terms of specificity, where "cell_1" indicates the cell type with the highest specificity value and "cell_2" the next highest specificity value.
Specificity	Proportion of a gene's total expression attributable to one cell type. I.e. mean expression of a gene in one cell type divided by the mean expression in all cell types.
fold_change_between_1_and_2	Fold difference between specificity values for cell types ranked 1 and 2 I.e. specificity value for "cell_1" divided by specificity value for "cell_2".
OverallClass	Major cell-type classes.

### Sheet: EWCE_Results
CellType	annotLevel	p	FDR	fold_change	sd_from_mean	GeneSet	Study	OverallClass
astrocytes_ependymal	1	0.94377	0.99091	0.545449	-1.22786	Dystonia_Genes	allKI	Astrocytes
Dopaminergic Adult	1	0	0	3.49041	9.83567	Dystonia_Genes	allKI	Neurons
Dopaminergic Neuroblast	1	0.58019	0.99091	0.890239	-0.342988	Dystonia_Genes	allKI	Neurons
Embryonic Dopaminergic Neuron	1	0.1726	0.5178	1.20797	0.773857	Dystonia_Genes	allKI	Neurons
Embryonic GABAergic Neuron	1	0.93274	0.99091	0.741106	-1.31904	Dystonia_Genes	allKI	Neurons
Embryonic midbrain nucleus neurons	1	0.95216	0.99091	0.668456	-1.29854	Dystonia_Genes	allKI	Neurons
endothelial-mural	1	0.63368	0.99091	0.77913	-0.509556	Dystonia_Genes	allKI	Vascular
Hypothalamic Dopaminergic Neurons	1	0.02819	0.22552	1.48998	2.22509	Dystonia_Genes	allKI	Neurons
Hypothalamic GABAergic Neurons	1	0.87893	0.99091	0.802537	-1.01027	Dystonia_Genes	allKI	Neurons
Hypothalamic Glutamatergic Neurons	1	0.91069	0.99091	0.752658	-1.01164	Dystonia_Genes	allKI	Neurons
interneurons	1	0.4837	0.99091	0.988994	-0.0584993	Dystonia_Genes	allKI	Neurons
Medium Spiny Neuron	1	0.00013	0.00156	3.0918	6.1016	Dystonia_Genes	allKI	Neurons
microglia	1	0.95076	0.99091	0.367028	-1.12247	Dystonia_Genes	allKI	Immune
Neural Progenitors	1	0.98752	0.99091	0.480637	-1.62274	Dystonia_Genes	allKI	Neurons
Neuroblasts	1	0.98786	0.99091	0.584833	-1.54108	Dystonia_Genes	allKI	Neurons
Oligodendrocyte Precursor	1	0.8918	0.99091	0.688548	-1.00671	Dystonia_Genes	allKI	Oligos
Oligodendrocytes	1	0.10382	0.429806	1.51797	1.34424	Dystonia_Genes	allKI	Oligos
Oxytocin and Vasopressin Expressing Neurons	1	0.92629	0.99091	0.722751	-1.30227	Dystonia_Genes	allKI	Neurons
pyramidal CA1	1	0.11826	0.429806	1.24756	1.19704	Dystonia_Genes	allKI	Neurons
pyramidal SS	1	0.12536	0.429806	1.22692	1.14995	Dystonia_Genes	allKI	Neurons
Radial glia like cells	1	0.99091	0.99091	0.532291	-1.7735	Dystonia_Genes	allKI	Astrocytes
Serotonergic Neuron	1	0.03964	0.23784	1.67572	2.32651	Dystonia_Genes	allKI	Neurons
Striatal Interneuron	1	0.2496	0.6656	1.11463	0.405635	Dystonia_Genes	allKI	Neurons
Vascular Leptomeningeal Cells	1	0.8264	0.99091	0.492938	-0.822786	Dystonia_Genes	allKI	Vascular

### Sheet: Specificity
Gene	CellType	Specificity	Mean_Expression	OverallClass
Adcy5	Medium Spiny Neuron	0.478956	5.70183	Neurons
Adcy5	Dopaminergic Adult	0.0432101	0.514403	Neurons
Adcy5	Vascular Leptomeningeal Cells	0.0420002	0.5	Vascular
Adcy5	Oligodendrocytes	0.0410553	0.488751	Oligos
Adcy5	Hypothalamic Dopaminergic Neurons	0.0368782	0.439024	Neurons
Adcy5	Striatal Interneuron	0.0367333	0.437299	Neurons
Adcy5	pyramidal SS	0.0353381	0.42069	Neurons
Adcy5	Embryonic GABAergic Neuron	0.0285069	0.339367	Neurons
Adcy5	Hypothalamic Glutamatergic Neurons	0.0267149	0.318033	Neurons
Adcy5	interneurons	0.0259315	0.308707	Neurons
Adcy5	Dopaminergic Neuroblast	0.0248452	0.295775	Neurons
Adcy5	pyramidal CA1	0.024064	0.286475	Neurons
Adcy5	Hypothalamic GABAergic Neurons	0.0226155	0.269231	Neurons
Adcy5	Embryonic midbrain nucleus neurons	0.0224001	0.266667	Neurons
Adcy5	Oxytocin and Vasopressin Expressing Neurons	0.0216775	0.258065	Neurons
Adcy5	Serotonergic Neuron	0.021356	0.254237	Neurons
Adcy5	Embryonic Dopaminergic Neuron	0.0162581	0.193548	Neurons
Adcy5	Radial glia like cells	0.0116386	0.138554	Astrocytes
Adcy5	Neuroblasts	0.0100564	0.119718	Neurons
Adcy5	Oligodendrocyte Precursor	0.0095455	0.113636	Oligos
Adcy5	Neural Progenitors	0.00845642	0.100671	Neurons
Adcy5	endothelial-mural	0.00496366	0.0590909	Vascular
Adcy5	astrocytes_ependymal	0.00422644	0.0503145	Astrocytes
Adcy5	microglia	0.00257144	0.0306122	Immune
Ano3	Medium Spiny Neuron	0.520699	8.87156	Neurons
Ano3	pyramidal SS	0.240034	4.08966	Neurons
Ano3	pyramidal CA1	0.108385	1.84665	Neurons
Ano3	Striatal Interneuron	0.0215145	0.366559	Neurons
Ano3	interneurons	0.0162606	0.277045	Neurons
Ano3	microglia	0.0137749	0.234694	Immune
Ano3	endothelial-mural	0.0130725	0.222727	Vascular
Ano3	astrocytes_ependymal	0.0114433	0.194969	Astrocytes
Ano3	Hypothalamic GABAergic Neurons	0.00838472	0.142857	Neurons
Ano3	Neural Progenitors	0.00709043	0.120805	Neurons
Ano3	Hypothalamic Glutamatergic Neurons	0.00673526	0.114754	Neurons
Ano3	Oligodendrocyte Precursor	0.00666966	0.113636	Oligos
Ano3	Hypothalamic Dopaminergic Neurons	0.00572615	0.097561	Neurons
Ano3	Neuroblasts	0.00427109	0.07277	Neurons
Ano3	Dopaminergic Adult	0.00362303	0.0617284	Neurons
Ano3	Oligodendrocytes	0.00305601	0.0520677	Oligos
Ano3	Embryonic GABAergic Neuron	0.00239021	0.040724	Neurons
Ano3	Radial glia like cells	0.00212143	0.0361446	Astrocytes
Ano3	Vascular Leptomeningeal Cells	0.00154455	0.0263158	Vascular
Ano3	Embryonic Dopaminergic Neuron	0.00126222	0.0215054	Neurons
Ano3	Serotonergic Neuron	0.000994797	0.0169492	Neurons
Ano3	Oxytocin and Vasopressin Expressing Neurons	0.000946662	0.016129	Neurons
Ano3	Dopaminergic Neuroblast	0	0	Neurons
Ano3	Embryonic midbrain nucleus neurons	0	0	Neurons
Cacna1a	pyramidal SS	0.154651	5.50345	Neurons
Cacna1a	interneurons	0.0813366	2.89446	Neurons
Cacna1a	pyramidal CA1	0.0792748	2.82109	Neurons
Cacna1a	Dopaminergic Adult	0.0785203	2.79424	Neurons
Cacna1a	Serotonergic Neuron	0.071919	2.55932	Neurons
Cacna1a	Striatal Interneuron	0.0683997	2.43408	Neurons
Cacna1a	Medium Spiny Neuron	0.0549126	1.95413	Neurons
Cacna1a	Hypothalamic Dopaminergic Neurons	0.047977	1.70732	Neurons
Cacna1a	Hypothalamic Glutamatergic Neurons	0.0421973	1.50164	Neurons
Cacna1a	Oxytocin and Vasopressin Expressing Neurons	0.0421512	1.5	Neurons
Cacna1a	Hypothalamic GABAergic Neurons	0.041302	1.46978	Neurons
Cacna1a	Embryonic GABAergic Neuron	0.0394174	1.40271	Neurons
Cacna1a	Embryonic midbrain nucleus neurons	0.0329181	1.17143	Neurons
Cacna1a	microglia	0.0235129	0.836735	Immune
Cacna1a	Neuroblasts	0.0223619	0.795775	Neurons
Cacna1a	endothelial-mural	0.0209479	0.745455	Vascular
Cacna1a	Embryonic Dopaminergic Neuron	0.0184317	0.655914	Neurons
Cacna1a	Radial glia like cells	0.0176053	0.626506	Astrocytes
Cacna1a	Dopaminergic Neuroblast	0.0158314	0.56338	Neurons
Cacna1a	astrocytes_ependymal	0.0137853	0.490566	Astrocytes
Cacna1a	Neural Progenitors	0.0115044	0.409396	Neurons
Cacna1a	Oligodendrocyte Precursor	0.00930611	0.331169	Oligos
Cacna1a	Oligodendrocytes	0.00618976	0.22027	Oligos
Cacna1a	Vascular Leptomeningeal Cells	0.00554621	0.197368	Vascular
Ddc	Dopaminergic Adult	0.394592	40.8272	Neurons
Ddc	Serotonergic Neuron	0.187565	19.4068	Neurons
Ddc	Hypothalamic Dopaminergic Neurons	0.155346	16.0732	Neurons
Ddc	Embryonic Dopaminergic Neuron	0.107457	11.1183	Neurons
Ddc	Dopaminergic Neuroblast	0.0705132	7.29577	Neurons
Ddc	Hypothalamic GABAergic Neurons	0.0133557	1.38187	Neurons
Ddc	Neuroblasts	0.0128866	1.33333	Neurons
Ddc	Oligodendrocytes	0.0092901	0.961217	Oligos
Ddc	Hypothalamic Glutamatergic Neurons	0.00833403	0.862295	Neurons
Ddc	Embryonic midbrain nucleus neurons	0.00819218	0.847619	Neurons
Ddc	Neural Progenitors	0.00810817	0.838926	Neurons
Ddc	Radial glia like cells	0.00657914	0.680723	Astrocytes
Ddc	endothelial-mural	0.00412956	0.427273	Vascular
Ddc	Embryonic GABAergic Neuron	0.00393595	0.40724	Neurons
Ddc	Oxytocin and Vasopressin Expressing Neurons	0.00374127	0.387097	Neurons
Ddc	Vascular Leptomeningeal Cells	0.00152604	0.157895	Vascular
Ddc	interneurons	0.000943543	0.0976253	Neurons
Ddc	Oligodendrocyte Precursor	0.000878631	0.0909091	Oligos
Ddc	Striatal Interneuron	0.000808001	0.0836013	Neurons
Ddc	pyramidal CA1	0.000524933	0.0543131	Neurons
Ddc	microglia	0.000394487	0.0408163	Immune
Ddc	Medium Spiny Neuron	0.000354677	0.0366972	Neurons
Ddc	pyramidal SS	0.000299946	0.0310345	Neurons
Ddc	astrocytes_ependymal	0.000243143	0.0251572	Astrocytes
Dnajc12	Serotonergic Neuron	0.253969	4.05085	Neurons
Dnajc12	Dopaminergic Adult	0.131067	2.09053	Neurons
Dnajc12	Hypothalamic Dopaminergic Neurons	0.119274	1.90244	Neurons
Dnajc12	Oxytocin and Vasopressin Expressing Neurons	0.089998	1.43548	Neurons
Dnajc12	Hypothalamic GABAergic Neurons	0.0523609	0.835165	Neurons
Dnajc12	Embryonic Dopaminergic Neuron	0.0505607	0.806452	Neurons
Dnajc12	Hypothalamic Glutamatergic Neurons	0.0464562	0.740984	Neurons
Dnajc12	interneurons	0.0451604	0.720317	Neurons
Dnajc12	Striatal Interneuron	0.0383026	0.610932	Neurons
Dnajc12	Embryonic GABAergic Neuron	0.0249646	0.39819	Neurons
Dnajc12	Embryonic midbrain nucleus neurons	0.0226897	0.361905	Neurons
Dnajc12	pyramidal SS	0.0185924	0.296552	Neurons
Dnajc12	Dopaminergic Neuroblast	0.0176606	0.28169	Neurons
Dnajc12	Radial glia like cells	0.0173734	0.277108	Astrocytes
Dnajc12	Neural Progenitors	0.0147271	0.234899	Neurons
Dnajc12	pyramidal CA1	0.0124189	0.198083	Neurons
Dnajc12	Oligodendrocytes	0.0105589	0.168417	Oligos
Dnajc12	Neuroblasts	0.00986052	0.157277	Neurons
Dnajc12	Oligodendrocyte Precursor	0.00773513	0.123377	Oligos
Dnajc12	Medium Spiny Neuron	0.00661464	0.105505	Neurons
Dnajc12	astrocytes_ependymal	0.00473172	0.0754717	Astrocytes
Dnajc12	endothelial-mural	0.00199485	0.0318182	Vascular
Dnajc12	Vascular Leptomeningeal Cells	0.00164988	0.0263158	Vascular
Dnajc12	microglia	0.00127949	0.0204082	Immune
Gch1	Serotonergic Neuron	0.267037	2.33898	Neurons
Gch1	Dopaminergic Adult	0.262164	2.2963	Neurons
Gch1	Hypothalamic Dopaminergic Neurons	0.228336	2	Neurons
Gch1	Embryonic Dopaminergic Neuron	0.0638359	0.55914	Neurons
Gch1	endothelial-mural	0.0342504	0.3	Vascular
Gch1	Dopaminergic Neuroblast	0.028944	0.253521	Neurons
Gch1	microglia	0.0244646	0.214286	Immune
Gch1	Hypothalamic GABAergic Neurons	0.0197599	0.173077	Neurons
Gch1	Embryonic midbrain nucleus neurons	0.0163097	0.142857	Neurons
Gch1	Embryonic GABAergic Neuron	0.0154979	0.135747	Neurons
Gch1	Hypothalamic Glutamatergic Neurons	0.0112296	0.0983607	Neurons
Gch1	Neuroblasts	0.006432	0.056338	Neurons
Gch1	Neural Progenitors	0.00612983	0.0536913	Neurons
Gch1	Oxytocin and Vasopressin Expressing Neurons	0.00368284	0.0322581	Neurons
Gch1	Radial glia like cells	0.0034388	0.0301205	Astrocytes
Gch1	interneurons	0.00301235	0.0263852	Neurons
Gch1	pyramidal SS	0.00157473	0.0137931	Neurons
Gch1	astrocytes_ependymal	0.00143608	0.0125786	Astrocytes
Gch1	Oligodendrocytes	0.00136992	0.0119991	Oligos
Gch1	pyramidal CA1	0.00109426	0.00958466	Neurons
Gch1	Medium Spiny Neuron	0	0	Neurons
Gch1	Oligodendrocyte Precursor	0	0	Oligos
Gch1	Striatal Interneuron	0	0	Neurons
Gch1	Vascular Leptomeningeal Cells	0	0	Vascular
Gnal	Medium Spiny Neuron	0.336571	7.94037	Neurons
Gnal	interneurons	0.0828734	1.95515	Neurons
Gnal	pyramidal SS	0.0660658	1.55862	Neurons
Gnal	Embryonic GABAergic Neuron	0.0642523	1.51584	Neurons
Gnal	Striatal Interneuron	0.0576523	1.36013	Neurons
Gnal	Dopaminergic Adult	0.0477948	1.12757	Neurons
Gnal	Hypothalamic Dopaminergic Neurons	0.0454889	1.07317	Neurons
Gnal	Embryonic midbrain nucleus neurons	0.0448095	1.05714	Neurons
Gnal	Serotonergic Neuron	0.0445426	1.05085	Neurons
Gnal	Oxytocin and Vasopressin Expressing Neurons	0.0382854	0.903226	Neurons
Gnal	Hypothalamic GABAergic Neurons	0.037613	0.887363	Neurons
Gnal	Hypothalamic Glutamatergic Neurons	0.0336319	0.793443	Neurons
Gnal	pyramidal CA1	0.0208551	0.492013	Neurons
Gnal	Embryonic Dopaminergic Neuron	0.0186869	0.44086	Neurons
Gnal	Neuroblasts	0.0139301	0.328638	Neurons
Gnal	Radial glia like cells	0.0125119	0.295181	Astrocytes
Gnal	Dopaminergic Neuroblast	0.00835807	0.197183	Neurons
Gnal	astrocytes_ependymal	0.00693127	0.163522	Astrocytes
Gnal	Oligodendrocyte Precursor	0.00522961	0.123377	Oligos
Gnal	Neural Progenitors	0.00455166	0.107383	Neurons
Gnal	Oligodendrocytes	0.00451393	0.106492	Oligos
Gnal	endothelial-mural	0.00231204	0.0545455	Vascular
Gnal	Vascular Leptomeningeal Cells	0.00167319	0.0394737	Vascular
Gnal	microglia	0.000865048	0.0204082	Immune
Hpca	pyramidal CA1	0.370221	32.6784	Neurons
Hpca	Medium Spiny Neuron	0.295495	26.0826	Neurons
Hpca	pyramidal SS	0.143881	12.7	Neurons
Hpca	interneurons	0.0519829	4.58839	Neurons
Hpca	Striatal Interneuron	0.0249534	2.20257	Neurons
Hpca	Hypothalamic Dopaminergic Neurons	0.0212768	1.87805	Neurons
Hpca	Hypothalamic GABAergic Neurons	0.0138192	1.21978	Neurons
Hpca	Dopaminergic Adult	0.012961	1.14403	Neurons
Hpca	Embryonic GABAergic Neuron	0.0123032	1.08597	Neurons
Hpca	Embryonic midbrain nucleus neurons	0.0101423	0.895238	Neurons
Hpca	astrocytes_ependymal	0.00833659	0.735849	Astrocytes
Hpca	Hypothalamic Glutamatergic Neurons	0.00624036	0.55082	Neurons
Hpca	Oxytocin and Vasopressin Expressing Neurons	0.00511642	0.451613	Neurons
Hpca	microglia	0.00485538	0.428571	Immune
Hpca	Serotonergic Neuron	0.00422445	0.372881	Neurons
Hpca	endothelial-mural	0.00391373	0.345455	Vascular
Hpca	Embryonic Dopaminergic Neuron	0.00243639	0.215054	Neurons
Hpca	Oligodendrocytes	0.00228187	0.201414	Oligos
Hpca	Neuroblasts	0.00202118	0.178404	Neurons
Hpca	Oligodendrocyte Precursor	0.00121384	0.107143	Oligos
Hpca	Dopaminergic Neuroblast	0.000957399	0.084507	Neurons
Hpca	Neural Progenitors	0.000684315	0.0604027	Neurons
Hpca	Radial glia like cells	0.000682483	0.060241	Astrocytes
Hpca	Vascular Leptomeningeal Cells	0	0	Vascular
Kcna1	pyramidal SS	0.192738	6.64483	Neurons
Kcna1	Oligodendrocytes	0.176893	6.09856	Oligos
Kcna1	interneurons	0.14985	5.16623	Neurons
Kcna1	Medium Spiny Neuron	0.133586	4.6055	Neurons
Kcna1	pyramidal CA1	0.0922068	3.17891	Neurons
Kcna1	Striatal Interneuron	0.0748926	2.58199	Neurons
Kcna1	Hypothalamic Glutamatergic Neurons	0.0308127	1.0623	Neurons
Kcna1	Hypothalamic GABAergic Neurons	0.0197622	0.681319	Neurons
Kcna1	Oxytocin and Vasopressin Expressing Neurons	0.0191812	0.66129	Neurons
Kcna1	Hypothalamic Dopaminergic Neurons	0.0155641	0.536585	Neurons
Kcna1	microglia	0.0153908	0.530612	Immune
Kcna1	Dopaminergic Adult	0.0148013	0.510288	Neurons
Kcna1	Oligodendrocyte Precursor	0.0143145	0.493506	Oligos
Kcna1	astrocytes_ependymal	0.0125874	0.433962	Astrocytes
Kcna1	Vascular Leptomeningeal Cells	0.0122129	0.421053	Vascular
Kcna1	endothelial-mural	0.0112068	0.386364	Vascular
Kcna1	Embryonic midbrain nucleus neurons	0.00414368	0.142857	Neurons
Kcna1	Embryonic GABAergic Neuron	0.00341244	0.117647	Neurons
Kcna1	Embryonic Dopaminergic Neuron	0.00218323	0.0752688	Neurons
Kcna1	Radial glia like cells	0.00122313	0.0421687	Astrocytes
Kcna1	Neural Progenitors	0.00116802	0.0402685	Neurons
Kcna1	Serotonergic Neuron	0.000983246	0.0338983	Neurons
Kcna1	Neuroblasts	0.00047662	0.0164319	Neurons
Kcna1	Dopaminergic Neuroblast	0.000408532	0.0140845	Neurons
Kcnma1	pyramidal SS	0.228021	8.11379	Neurons
Kcnma1	pyramidal CA1	0.1758	6.25559	Neurons
Kcnma1	Medium Spiny Neuron	0.0679368	2.41743	Neurons
Kcnma1	interneurons	0.0666609	2.37203	Neurons
Kcnma1	Striatal Interneuron	0.0641577	2.28296	Neurons
Kcnma1	Dopaminergic Adult	0.0580562	2.06584	Neurons
Kcnma1	Hypothalamic Glutamatergic Neurons	0.0462546	1.6459	Neurons
Kcnma1	Hypothalamic Dopaminergic Neurons	0.0438679	1.56098	Neurons
Kcnma1	Oxytocin and Vasopressin Expressing Neurons	0.0321823	1.14516	Neurons
Kcnma1	Hypothalamic GABAergic Neurons	0.0310367	1.1044	Neurons
Kcnma1	Embryonic GABAergic Neuron	0.0295017	1.04977	Neurons
Kcnma1	Serotonergic Neuron	0.025245	0.898305	Neurons
Kcnma1	Embryonic midbrain nucleus neurons	0.0203411	0.72381	Neurons
Kcnma1	endothelial-mural	0.020183	0.718182	Vascular
Kcnma1	astrocytes_ependymal	0.0173213	0.616352	Astrocytes
Kcnma1	Embryonic Dopaminergic Neuron	0.01662	0.591398	Neurons
Kcnma1	microglia	0.0120441	0.428571	Immune
Kcnma1	Neuroblasts	0.0102912	0.366197	Neurons
Kcnma1	Oligodendrocyte Precursor	0.00729945	0.25974	Oligos
Kcnma1	Radial glia like cells	0.00677178	0.240964	Astrocytes
Kcnma1	Dopaminergic Neuroblast	0.00672886	0.239437	Neurons
Kcnma1	Oligodendrocytes	0.00489557	0.174202	Oligos
Kcnma1	Neural Progenitors	0.00471525	0.167785	Neurons
Kcnma1	Vascular Leptomeningeal Cells	0.00406752	0.144737	Vascular
Kctd17	Medium Spiny Neuron	0.175199	2.92202	Neurons
Kctd17	pyramidal SS	0.123225	2.05517	Neurons
Kctd17	pyramidal CA1	0.10108	1.68584	Neurons
Kctd17	interneurons	0.087169	1.45383	Neurons
Kctd17	Hypothalamic Dopaminergic Neurons	0.0555711	0.926829	Neurons
Kctd17	Striatal Interneuron	0.0514755	0.858521	Neurons
Kctd17	Hypothalamic Glutamatergic Neurons	0.0430521	0.718033	Neurons
Kctd17	Dopaminergic Adult	0.0399722	0.666667	Neurons
Kctd17	Embryonic GABAergic Neuron	0.0344557	0.574661	Neurons
Kctd17	Embryonic midbrain nucleus neurons	0.0308357	0.514286	Neurons
Kctd17	Hypothalamic GABAergic Neurons	0.0298144	0.497253	Neurons
Kctd17	Serotonergic Neuron	0.0284548	0.474576	Neurons
Kctd17	Radial glia like cells	0.0267284	0.445783	Astrocytes
Kctd17	Neural Progenitors	0.0225347	0.375839	Neurons
Kctd17	Oxytocin and Vasopressin Expressing Neurons	0.0203085	0.33871	Neurons
Kctd17	Embryonic Dopaminergic Neuron	0.0199861	0.333333	Neurons
Kctd17	Neuroblasts	0.0199861	0.333333	Neurons
Kctd17	Oligodendrocytes	0.0193095	0.322048	Oligos
Kctd17	astrocytes_ependymal	0.0188548	0.314465	Astrocytes
Kctd17	endothelial-mural	0.014717	0.245455	Vascular
Kctd17	Dopaminergic Neuroblast	0.0135117	0.225352	Neurons
Kctd17	Oligodendrocyte Precursor	0.00992817	0.165584	Oligos
Kctd17	Vascular Leptomeningeal Cells	0.00710033	0.118421	Vascular
Kctd17	microglia	0.00673002	0.112245	Immune
Kmt2b	pyramidal CA1	0.0725123	0.528222	Neurons
Kmt2b	pyramidal SS	0.0705316	0.513793	Neurons
Kmt2b	Hypothalamic Dopaminergic Neurons	0.0669641	0.487805	Neurons
Kmt2b	Neuroblasts	0.0586486	0.42723	Neurons
Kmt2b	Neural Progenitors	0.0515938	0.375839	Neurons
Kmt2b	Radial glia like cells	0.0504449	0.36747	Astrocytes
Kmt2b	Hypothalamic GABAergic Neurons	0.0501587	0.365385	Neurons
Kmt2b	microglia	0.0490273	0.357143	Immune
Kmt2b	Serotonergic Neuron	0.0488611	0.355932	Neurons
Kmt2b	interneurons	0.0474491	0.345646	Neurons
Kmt2b	Hypothalamic Glutamatergic Neurons	0.0409579	0.298361	Neurons
Kmt2b	Embryonic GABAergic Neuron	0.0403754	0.294118	Neurons
Kmt2b	Medium Spiny Neuron	0.0403013	0.293578	Neurons
Kmt2b	Embryonic midbrain nucleus neurons	0.0379144	0.27619	Neurons
Kmt2b	Striatal Interneuron	0.036195	0.263666	Neurons
Kmt2b	Dopaminergic Neuroblast	0.0348025	0.253521	Neurons
Kmt2b	Oxytocin and Vasopressin Expressing Neurons	0.033212	0.241935	Neurons
Kmt2b	Oligodendrocyte Precursor	0.0311992	0.227273	Oligos
Kmt2b	endothelial-mural	0.0293272	0.213636	Vascular
Kmt2b	Dopaminergic Adult	0.0282462	0.205761	Neurons
Kmt2b	Embryonic Dopaminergic Neuron	0.0280457	0.204301	Neurons
Kmt2b	Oligodendrocytes	0.0261493	0.190486	Oligos
Kmt2b	astrocytes_ependymal	0.0198576	0.144654	Astrocytes
Kmt2b	Vascular Leptomeningeal Cells	0.00722507	0.0526316	Vascular
Prkra	Embryonic GABAergic Neuron	0.130208	1.93665	Neurons
Prkra	Embryonic midbrain nucleus neurons	0.115898	1.72381	Neurons
Prkra	Serotonergic Neuron	0.0888851	1.32203	Neurons
Prkra	Hypothalamic Dopaminergic Neurons	0.0655938	0.97561	Neurons
Prkra	Radial glia like cells	0.0631834	0.939759	Astrocytes
Prkra	Neuroblasts	0.0588689	0.875587	Neurons
Prkra	interneurons	0.0557028	0.828496	Neurons
Prkra	Neural Progenitors	0.0500868	0.744966	Neurons
Prkra	Striatal Interneuron	0.0473446	0.70418	Neurons
Prkra	Dopaminergic Neuroblast	0.0464007	0.690141	Neurons
Prkra	Hypothalamic GABAergic Neurons	0.0415592	0.618132	Neurons
Prkra	Oxytocin and Vasopressin Expressing Neurons	0.03687	0.548387	Neurons
Prkra	Dopaminergic Adult	0.0351386	0.522634	Neurons
Prkra	Embryonic Dopaminergic Neuron	0.0347012	0.516129	Neurons
Prkra	pyramidal CA1	0.0281393	0.41853	Neurons
Prkra	Hypothalamic Glutamatergic Neurons	0.0216029	0.321311	Neurons
Prkra	astrocytes_ependymal	0.017337	0.257862	Astrocytes
Prkra	pyramidal SS	0.0136786	0.203448	Neurons
Prkra	Oligodendrocytes	0.0122885	0.182773	Oligos
Prkra	microglia	0.0102909	0.153061	Immune
Prkra	Oligodendrocyte Precursor	0.0102597	0.152597	Oligos
Prkra	Vascular Leptomeningeal Cells	0.00707722	0.105263	Vascular
Prkra	endothelial-mural	0.00641775	0.0954545	Vascular
Prkra	Medium Spiny Neuron	0.00246729	0.0366972	Neurons
Pts	Hypothalamic Dopaminergic Neurons	0.0971874	1.78049	Neurons
Pts	Dopaminergic Adult	0.0696348	1.27572	Neurons
Pts	Serotonergic Neuron	0.0647615	1.18644	Neurons
Pts	interneurons	0.0638022	1.16887	Neurons
Pts	Oxytocin and Vasopressin Expressing Neurons	0.0607475	1.1129	Neurons
Pts	pyramidal CA1	0.0588282	1.07774	Neurons
Pts	Embryonic midbrain nucleus neurons	0.0545847	1	Neurons
Pts	Embryonic GABAergic Neuron	0.046928	0.859729	Neurons
Pts	Hypothalamic GABAergic Neurons	0.0458871	0.840659	Neurons
Pts	astrocytes_ependymal	0.0456589	0.836478	Astrocytes
Pts	Radial glia like cells	0.04472	0.819277	Astrocytes
Pts	Striatal Interneuron	0.0445804	0.81672	Neurons
Pts	pyramidal SS	0.0427266	0.782759	Neurons
Pts	Hypothalamic Glutamatergic Neurons	0.042415	0.777049	Neurons
Pts	Neural Progenitors	0.0362677	0.66443	Neurons
Pts	microglia	0.0317482	0.581633	Immune
Pts	Embryonic Dopaminergic Neuron	0.0287597	0.526882	Neurons
Pts	Oligodendrocytes	0.0255204	0.467538	Oligos
Pts	Neuroblasts	0.0248578	0.455399	Neurons
Pts	Dopaminergic Neuroblast	0.0238328	0.43662	Neurons
Pts	endothelial-mural	0.0186084	0.340909	Vascular
Pts	Medium Spiny Neuron	0.0165256	0.302752	Neurons
Pts	Vascular Leptomeningeal Cells	0.00574576	0.105263	Vascular
Pts	Oligodendrocyte Precursor	0.00567114	0.103896	Oligos
Qdpr	Oligodendrocytes	0.292236	11.7073	Oligos
Qdpr	Hypothalamic Dopaminergic Neurons	0.105936	4.2439	Neurons
Qdpr	pyramidal SS	0.0712704	2.85517	Neurons
Qdpr	interneurons	0.0702094	2.81266	Neurons
Qdpr	Dopaminergic Adult	0.0562926	2.25514	Neurons
Qdpr	Oxytocin and Vasopressin Expressing Neurons	0.0458976	1.83871	Neurons
Qdpr	pyramidal CA1	0.0378814	1.51757	Neurons
Qdpr	Hypothalamic GABAergic Neurons	0.0376485	1.50824	Neurons
Qdpr	Hypothalamic Glutamatergic Neurons	0.0343737	1.37705	Neurons
Qdpr	Medium Spiny Neuron	0.0340077	1.36239	Neurons
Qdpr	Striatal Interneuron	0.0288145	1.15434	Neurons
Qdpr	astrocytes_ependymal	0.0260608	1.04403	Astrocytes
Qdpr	Serotonergic Neuron	0.025808	1.0339	Neurons
Qdpr	Oligodendrocyte Precursor	0.0214769	0.86039	Oligos
Qdpr	microglia	0.0198676	0.795918	Immune
Qdpr	Embryonic GABAergic Neuron	0.017959	0.719457	Neurons
Qdpr	endothelial-mural	0.0131617	0.527273	Vascular
Qdpr	Vascular Leptomeningeal Cells	0.0131378	0.526316	Vascular
Qdpr	Neuroblasts	0.00996131	0.399061	Neurons
Qdpr	Radial glia like cells	0.0099246	0.39759	Astrocytes
Qdpr	Embryonic midbrain nucleus neurons	0.00808289	0.32381	Neurons
Qdpr	Neural Progenitors	0.00703623	0.281879	Neurons
Qdpr	Embryonic Dopaminergic Neuron	0.00697859	0.27957	Neurons
Qdpr	Dopaminergic Neuroblast	0.00597678	0.239437	Neurons
Scn8a	pyramidal CA1	0.229019	8.3557	Neurons
Scn8a	pyramidal SS	0.205565	7.5	Neurons
Scn8a	interneurons	0.105729	3.85752	Neurons
Scn8a	Medium Spiny Neuron	0.0832318	3.0367	Neurons
Scn8a	Striatal Interneuron	0.0591357	2.15756	Neurons
Scn8a	Hypothalamic Glutamatergic Neurons	0.0434944	1.58689	Neurons
Scn8a	Hypothalamic Dopaminergic Neurons	0.0374362	1.36585	Neurons
Scn8a	Hypothalamic GABAergic Neurons	0.0314748	1.14835	Neurons
Scn8a	Oxytocin and Vasopressin Expressing Neurons	0.0251983	0.919355	Neurons
Scn8a	Dopaminergic Adult	0.0225586	0.823045	Neurons
Scn8a	Embryonic GABAergic Neuron	0.017859	0.651584	Neurons
Scn8a	endothelial-mural	0.0175665	0.640909	Vascular
Scn8a	Embryonic midbrain nucleus neurons	0.0164452	0.6	Neurons
Scn8a	astrocytes_ependymal	0.0163762	0.597484	Astrocytes
Scn8a	Oligodendrocytes	0.0154691	0.564388	Oligos
Scn8a	Serotonergic Neuron	0.0106847	0.389831	Neurons
Scn8a	Oligodendrocyte Precursor	0.0105897	0.386364	Oligos
Scn8a	Radial glia like cells	0.00974164	0.355422	Astrocytes
Scn8a	Neuroblasts	0.00971528	0.35446	Neurons
Scn8a	microglia	0.00867009	0.316327	Immune
Scn8a	Embryonic Dopaminergic Neuron	0.00854679	0.311828	Neurons
Scn8a	Dopaminergic Neuroblast	0.0061766	0.225352	Neurons
Scn8a	Neural Progenitors	0.00607038	0.221477	Neurons
Scn8a	Vascular Leptomeningeal Cells	0.00324576	0.118421	Vascular
Sgce	Oligodendrocytes	0.0746542	0.840583	Oligos
Sgce	Serotonergic Neuron	0.066233	0.745763	Neurons
Sgce	Radial glia like cells	0.0620617	0.698795	Astrocytes
Sgce	Vascular Leptomeningeal Cells	0.0595978	0.671053	Vascular
Sgce	pyramidal SS	0.0554312	0.624138	Neurons
Sgce	Neural Progenitors	0.0530491	0.597315	Neurons
Sgce	Hypothalamic GABAergic Neurons	0.0466021	0.524725	Neurons
Sgce	Hypothalamic Dopaminergic Neurons	0.0454893	0.512195	Neurons
Sgce	pyramidal CA1	0.0433185	0.487753	Neurons
Sgce	Oxytocin and Vasopressin Expressing Neurons	0.0415413	0.467742	Neurons
Sgce	Embryonic midbrain nucleus neurons	0.0414458	0.466667	Neurons
Sgce	interneurons	0.0405397	0.456464	Neurons
Sgce	Oligodendrocyte Precursor	0.0386392	0.435065	Oligos
Sgce	astrocytes_ependymal	0.0374241	0.421384	Astrocytes
Sgce	Dopaminergic Adult	0.0365483	0.411523	Neurons
Sgce	Embryonic GABAergic Neuron	0.036168	0.40724	Neurons
Sgce	Hypothalamic Glutamatergic Neurons	0.0343602	0.386885	Neurons
Sgce	Embryonic Dopaminergic Neuron	0.033424	0.376344	Neurons
Sgce	Medium Spiny Neuron	0.0309621	0.348624	Neurons
Sgce	microglia	0.0299062	0.336735	Immune
Sgce	Dopaminergic Neuroblast	0.0250176	0.28169	Neurons
Sgce	Striatal Interneuron	0.0242735	0.273312	Neurons
Sgce	Neuroblasts	0.0227243	0.255869	Neurons
Sgce	endothelial-mural	0.0205883	0.231818	Vascular
Slc18a2	Dopaminergic Adult	0.540904	30.5679	Neurons
Slc18a2	Serotonergic Neuron	0.169753	9.59322	Neurons
Slc18a2	Hypothalamic Dopaminergic Neurons	0.152783	8.63415	Neurons
Slc18a2	Embryonic Dopaminergic Neuron	0.0652628	3.68817	Neurons
Slc18a2	Dopaminergic Neuroblast	0.0284119	1.60563	Neurons
Slc18a2	Hypothalamic GABAergic Neurons	0.009674	0.546703	Neurons
Slc18a2	Hypothalamic Glutamatergic Neurons	0.00632384	0.357377	Neurons
Slc18a2	Embryonic midbrain nucleus neurons	0.00623543	0.352381	Neurons
Slc18a2	Neuroblasts	0.0042784	0.241784	Neurons
Slc18a2	Embryonic GABAergic Neuron	0.00376322	0.21267	Neurons
Slc18a2	Radial glia like cells	0.00341111	0.192771	Astrocytes
Slc18a2	Neural Progenitors	0.00296898	0.167785	Neurons
Slc18a2	Vascular Leptomeningeal Cells	0.00116415	0.0657895	Vascular
Slc18a2	Oxytocin and Vasopressin Expressing Neurons	0.00114162	0.0645161	Neurons
Slc18a2	Oligodendrocytes	0.00103888	0.0587101	Oligos
Slc18a2	Striatal Interneuron	0.000625873	0.0353698	Neurons
Slc18a2	interneurons	0.000560269	0.0316623	Neurons
Slc18a2	pyramidal SS	0.000488142	0.0275862	Neurons
Slc18a2	pyramidal CA1	0.000471117	0.0266241	Neurons
Slc18a2	Oligodendrocyte Precursor	0.000287259	0.0162338	Oligos
Slc18a2	microglia	0.000180563	0.0102041	Immune
Slc18a2	astrocytes_ependymal	0.00011129	0.00628931	Astrocytes
Slc18a2	Medium Spiny Neuron	8.11704e-05	0.00458716	Neurons
Slc18a2	endothelial-mural	8.04325e-05	0.00454545	Vascular
Slc2a1	endothelial-mural	0.347984	4.8	Vascular
Slc2a1	astrocytes_ependymal	0.124475	1.71698	Astrocytes
Slc2a1	Oligodendrocytes	0.0599919	0.827512	Oligos
Slc2a1	pyramidal SS	0.0597472	0.824138	Neurons
Slc2a1	Striatal Interneuron	0.0515169	0.710611	Neurons
Slc2a1	Oxytocin and Vasopressin Expressing Neurons	0.0456027	0.629032	Neurons
Slc2a1	microglia	0.0399471	0.55102	Immune
Slc2a1	interneurons	0.0302229	0.416887	Neurons
Slc2a1	Hypothalamic Glutamatergic Neurons	0.028761	0.396721	Neurons
Slc2a1	Hypothalamic Dopaminergic Neurons	0.0282914	0.390244	Neurons
Slc2a1	Radial glia like cells	0.0253302	0.349398	Astrocytes
Slc2a1	pyramidal CA1	0.0247832	0.341853	Neurons
Slc2a1	Hypothalamic GABAergic Neurons	0.0229042	0.315934	Neurons
Slc2a1	Dopaminergic Adult	0.0176021	0.242798	Neurons
Slc2a1	Medium Spiny Neuron	0.0169602	0.233945	Neurons
Slc2a1	Oligodendrocyte Precursor	0.0164765	0.227273	Oligos
Slc2a1	Neural Progenitors	0.0145966	0.201342	Neurons
Slc2a1	Vascular Leptomeningeal Cells	0.0104929	0.144737	Vascular
Slc2a1	Embryonic GABAergic Neuron	0.00885706	0.122172	Neurons
Slc2a1	Serotonergic Neuron	0.0086013	0.118644	Neurons
Slc2a1	Embryonic Dopaminergic Neuron	0.00623627	0.0860215	Neurons
Slc2a1	Embryonic midbrain nucleus neurons	0.00483311	0.0666667	Neurons
Slc2a1	Neuroblasts	0.00476504	0.0657277	Neurons
Slc2a1	Dopaminergic Neuroblast	0.00102108	0.0140845	Neurons
Slc6a3	Dopaminergic Adult	0.903768	57.6337	Neurons
Slc6a3	Embryonic Dopaminergic Neuron	0.0529452	3.37634	Neurons
Slc6a3	Hypothalamic Dopaminergic Neurons	0.0168286	1.07317	Neurons
Slc6a3	Dopaminergic Neuroblast	0.00574242	0.366197	Neurons
Slc6a3	Serotonergic Neuron	0.0047841	0.305085	Neurons
Slc6a3	Embryonic GABAergic Neuron	0.00390257	0.248869	Neurons
Slc6a3	Embryonic midbrain nucleus neurons	0.00313624	0.2	Neurons
Slc6a3	Hypothalamic GABAergic Neurons	0.00288638	0.184066	Neurons
Slc6a3	Radial glia like cells	0.00132251	0.0843373	Astrocytes
Slc6a3	Neural Progenitors	0.00126292	0.0805369	Neurons
Slc6a3	Vascular Leptomeningeal Cells	0.00103166	0.0657895	Vascular
Slc6a3	Oligodendrocytes	0.000940806	0.0599957	Oligos
Slc6a3	Neuroblasts	0.000625777	0.0399061	Neurons
Slc6a3	Oligodendrocyte Precursor	0.000356391	0.0227273	Oligos
Slc6a3	Hypothalamic Glutamatergic Neurons	0.000308483	0.0196721	Neurons
Slc6a3	pyramidal SS	0.000108146	0.00689655	Neurons
Slc6a3	pyramidal CA1	5.00998e-05	0.00319489	Neurons
Slc6a3	astrocytes_ependymal	0	0	Astrocytes
Slc6a3	endothelial-mural	0	0	Vascular
Slc6a3	interneurons	0	0	Neurons
Slc6a3	Medium Spiny Neuron	0	0	Neurons
Slc6a3	microglia	0	0	Immune
Slc6a3	Oxytocin and Vasopressin Expressing Neurons	0	0	Neurons
Slc6a3	Striatal Interneuron	0	0	Neurons
Spr	pyramidal CA1	0.148744	0.44196	Neurons
Spr	pyramidal SS	0.0963242	0.286207	Neurons
Spr	Dopaminergic Adult	0.0941799	0.279835	Neurons
Spr	Hypothalamic Dopaminergic Neurons	0.0820865	0.243902	Neurons
Spr	Vascular Leptomeningeal Cells	0.0708536	0.210526	Vascular
Spr	Hypothalamic GABAergic Neurons	0.0573252	0.17033	Neurons
Spr	interneurons	0.0568324	0.168865	Neurons
Spr	Oxytocin and Vasopressin Expressing Neurons	0.054283	0.16129	Neurons
Spr	Radial glia like cells	0.0506859	0.150602	Astrocytes
Spr	Oligodendrocyte Precursor	0.0491719	0.146104	Oligos
Spr	Hypothalamic Glutamatergic Neurons	0.0463452	0.137705	Neurons
Spr	Oligodendrocytes	0.0425471	0.12642	Oligos
Spr	endothelial-mural	0.0321257	0.0954545	Vascular
Spr	Neural Progenitors	0.0293638	0.0872483	Neurons
Spr	astrocytes_ependymal	0.021167	0.0628931	Astrocytes
Spr	Embryonic midbrain nucleus neurons	0.0192317	0.0571429	Neurons
Spr	Embryonic GABAergic Neuron	0.0167516	0.0497738	Neurons
Spr	Serotonergic Neuron	0.0114086	0.0338983	Neurons
Spr	microglia	0.0103027	0.0306122	Immune
Spr	Neuroblasts	0.0102704	0.0305164	Neurons
Spr	Dopaminergic Neuroblast	0	0	Neurons
Spr	Embryonic Dopaminergic Neuron	0	0	Neurons
Spr	Medium Spiny Neuron	0	0	Neurons
Spr	Striatal Interneuron	0	0	Neurons
Th	Dopaminergic Adult	0.467321	43.2099	Neurons
Th	Hypothalamic Dopaminergic Neurons	0.327883	30.3171	Neurons
Th	Embryonic Dopaminergic Neuron	0.0759385	7.02151	Neurons
Th	Striatal Interneuron	0.0362359	3.35048	Neurons
Th	Oxytocin and Vasopressin Expressing Neurons	0.0313988	2.90323	Neurons
Th	Dopaminergic Neuroblast	0.0217826	2.01408	Neurons
Th	Hypothalamic GABAergic Neurons	0.0112905	1.04396	Neurons
Th	Hypothalamic Glutamatergic Neurons	0.00744649	0.688525	Neurons
Th	Neural Progenitors	0.00362924	0.33557	Neurons
Th	interneurons	0.00359553	0.332454	Neurons
Th	Embryonic midbrain nucleus neurons	0.00350204	0.32381	Neurons
Th	Medium Spiny Neuron	0.00173637	0.16055	Neurons
Th	Vascular Leptomeningeal Cells	0.00156535	0.144737	Vascular
Th	Neuroblasts	0.00139632	0.129108	Neurons
Th	Serotonergic Neuron	0.00128315	0.118644	Neurons
Th	Radial glia like cells	0.00104242	0.0963855	Astrocytes
Th	Oligodendrocytes	0.000966341	0.0893508	Oligos
Th	Embryonic GABAergic Neuron	0.000929808	0.0859729	Neurons
Th	Oligodendrocyte Precursor	0.000561825	0.0519481	Oligos
Th	endothelial-mural	0.000245799	0.0227273	Vascular
Th	pyramidal SS	0.000111881	0.0103448	Neurons
Th	pyramidal CA1	6.91063e-05	0.00638978	Neurons
Th	astrocytes_ependymal	6.80197e-05	0.00628931	Astrocytes
Th	microglia	0	0	Immune
Thap1	Hypothalamic Dopaminergic Neurons	0.145742	0.390244	Neurons
Thap1	pyramidal SS	0.0772682	0.206897	Neurons
Thap1	pyramidal CA1	0.0727835	0.194888	Neurons
Thap1	interneurons	0.063065	0.168865	Neurons
Thap1	Medium Spiny Neuron	0.0548202	0.146789	Neurons
Thap1	Serotonergic Neuron	0.050639	0.135593	Neurons
Thap1	Neural Progenitors	0.0501292	0.134228	Neurons
Thap1	Embryonic GABAergic Neuron	0.0473166	0.126697	Neurons
Thap1	Hypothalamic Glutamatergic Neurons	0.0465298	0.12459	Neurons
Thap1	Dopaminergic Adult	0.0445696	0.119342	Neurons
Thap1	Hypothalamic GABAergic Neurons	0.0441179	0.118132	Neurons
Thap1	Neuroblasts	0.042957	0.115023	Neurons
Thap1	Embryonic midbrain nucleus neurons	0.0391247	0.104762	Neurons
Thap1	Striatal Interneuron	0.038427	0.102894	Neurons
Thap1	Radial glia like cells	0.0314969	0.0843373	Astrocytes
Thap1	Oligodendrocytes	0.0280077	0.0749946	Oligos
Thap1	Dopaminergic Neuroblast	0.0263002	0.0704225	Neurons
Thap1	Oligodendrocyte Precursor	0.0242508	0.0649351	Oligos
Thap1	Embryonic Dopaminergic Neuron	0.0200786	0.0537634	Neurons
Thap1	astrocytes_ependymal	0.0187906	0.0503145	Astrocytes
Thap1	Oxytocin and Vasopressin Expressing Neurons	0.0180708	0.0483871	Neurons
Thap1	endothelial-mural	0.00679023	0.0181818	Vascular
Thap1	Vascular Leptomeningeal Cells	0.00491398	0.0131579	Vascular
Thap1	microglia	0.00381085	0.0102041	Immune
Tor1a	pyramidal CA1	0.0938641	0.867945	Neurons
Tor1a	pyramidal SS	0.078685	0.727586	Neurons
Tor1a	interneurons	0.0724773	0.670185	Neurons
Tor1a	Embryonic midbrain nucleus neurons	0.0659171	0.609524	Neurons
Tor1a	Hypothalamic Dopaminergic Neurons	0.0606668	0.560976	Neurons
Tor1a	Hypothalamic GABAergic Neurons	0.0567465	0.524725	Neurons
Tor1a	Oxytocin and Vasopressin Expressing Neurons	0.0540726	0.5	Neurons
Tor1a	Dopaminergic Adult	0.0471745	0.436214	Neurons
Tor1a	Serotonergic Neuron	0.0458242	0.423729	Neurons
Tor1a	Striatal Interneuron	0.0427713	0.395498	Neurons
Tor1a	Embryonic GABAergic Neuron	0.042573	0.393665	Neurons
Tor1a	Medium Spiny Neuron	0.0406785	0.376147	Neurons
Tor1a	Neural Progenitors	0.0384678	0.355705	Neurons
Tor1a	Hypothalamic Glutamatergic Neurons	0.0365212	0.337705	Neurons
Tor1a	Radial glia like cells	0.0351798	0.325301	Astrocytes
Tor1a	Oligodendrocyte Precursor	0.0305475	0.282468	Oligos
Tor1a	astrocytes_ependymal	0.029927	0.27673	Astrocytes
Tor1a	Neuroblasts	0.0286864	0.265258	Neurons
Tor1a	Oligodendrocytes	0.0255359	0.236126	Oligos
Tor1a	Embryonic Dopaminergic Neuron	0.023257	0.215054	Neurons
Tor1a	microglia	0.023174	0.214286	Immune
Tor1a	Vascular Leptomeningeal Cells	0.0142296	0.131579	Vascular
Tor1a	Dopaminergic Neuroblast	0.00761586	0.0704225	Neurons
Tor1a	endothelial-mural	0.00540726	0.05	Vascular
Tubb4a	Oligodendrocytes	0.349248	9.38719	Oligos
Tubb4a	pyramidal SS	0.0880085	2.36552	Neurons
Tubb4a	Dopaminergic Adult	0.0855863	2.30041	Neurons
Tubb4a	interneurons	0.0656728	1.76517	Neurons
Tubb4a	pyramidal CA1	0.0494875	1.33014	Neurons
Tubb4a	Hypothalamic Dopaminergic Neurons	0.0417419	1.12195	Neurons
Tubb4a	Oligodendrocyte Precursor	0.0385335	1.03571	Oligos
Tubb4a	Embryonic midbrain nucleus neurons	0.0290552	0.780952	Neurons
Tubb4a	Striatal Interneuron	0.0265577	0.713826	Neurons
Tubb4a	Serotonergic Neuron	0.0264848	0.711864	Neurons
Tubb4a	Oxytocin and Vasopressin Expressing Neurons	0.0210027	0.564516	Neurons
Tubb4a	Medium Spiny Neuron	0.020309	0.545872	Neurons
Tubb4a	Embryonic GABAergic Neuron	0.0193599	0.520362	Neurons
Tubb4a	Hypothalamic GABAergic Neurons	0.018398	0.494505	Neurons
Tubb4a	Neuroblasts	0.018253	0.49061	Neurons
Tubb4a	Hypothalamic Glutamatergic Neurons	0.0171996	0.462295	Neurons
Tubb4a	astrocytes_ependymal	0.0156775	0.421384	Astrocytes
Tubb4a	microglia	0.0151856	0.408163	Immune
Tubb4a	Dopaminergic Neuroblast	0.0125763	0.338028	Neurons
Tubb4a	Embryonic Dopaminergic Neuron	0.0108014	0.290323	Neurons
Tubb4a	Vascular Leptomeningeal Cells	0.00881166	0.236842	Vascular
Tubb4a	endothelial-mural	0.00845563	0.227273	Vascular
Tubb4a	Neural Progenitors	0.00799029	0.214765	Neurons
Tubb4a	Radial glia like cells	0.00560313	0.150602	Astrocytes

### Sheet: Fold_change_top_2_celltypes
Gene	CellType	rank	Specificity	fold_change_between_1_and_2	OverallClass
Adcy5	Medium Spiny Neuron	cell_1	0.478956	11.0844	Neurons
Adcy5	Dopaminergic Adult	cell_2	0.0432101	11.0844	Neurons
Ano3	Medium Spiny Neuron	cell_1	0.520699	2.16927	Neurons
Ano3	pyramidal SS	cell_2	0.240034	2.16927	Neurons
Cacna1a	pyramidal SS	cell_1	0.154651	1.90137	Neurons
Cacna1a	interneurons	cell_2	0.0813366	1.90137	Neurons
Ddc	Dopaminergic Adult	cell_1	0.394592	2.10376	Neurons
Ddc	Serotonergic Neuron	cell_2	0.187565	2.10376	Neurons
Dnajc12	Serotonergic Neuron	cell_1	0.253969	1.93771	Neurons
Dnajc12	Dopaminergic Adult	cell_2	0.131067	1.93771	Neurons
Gch1	Serotonergic Neuron	cell_1	0.267037	1.01859	Neurons
Gch1	Dopaminergic Adult	cell_2	0.262164	1.01859	Neurons
Gnal	Medium Spiny Neuron	cell_1	0.336571	4.06127	Neurons
Gnal	interneurons	cell_2	0.0828734	4.06127	Neurons
Hpca	pyramidal CA1	cell_1	0.370221	1.25288	Neurons
Hpca	Medium Spiny Neuron	cell_2	0.295495	1.25288	Neurons
Kcna1	pyramidal SS	cell_1	0.192738	1.08957	Neurons
Kcna1	Oligodendrocytes	cell_2	0.176893	1.08957	Oligos
Kcnma1	pyramidal SS	cell_1	0.228021	1.29705	Neurons
Kcnma1	pyramidal CA1	cell_2	0.1758	1.29705	Neurons
Kctd17	Medium Spiny Neuron	cell_1	0.175199	1.42179	Neurons
Kctd17	pyramidal SS	cell_2	0.123225	1.42179	Neurons
Kmt2b	pyramidal CA1	cell_1	0.0725123	1.02808	Neurons
Kmt2b	pyramidal SS	cell_2	0.0705316	1.02808	Neurons
Prkra	Embryonic GABAergic Neuron	cell_1	0.130208	1.12347	Neurons
Prkra	Embryonic midbrain nucleus neurons	cell_2	0.115898	1.12347	Neurons
Pts	Hypothalamic Dopaminergic Neurons	cell_1	0.0971874	1.39567	Neurons
Pts	Dopaminergic Adult	cell_2	0.0696348	1.39567	Neurons
Qdpr	Oligodendrocytes	cell_1	0.292236	2.75862	Oligos
Qdpr	Hypothalamic Dopaminergic Neurons	cell_2	0.105936	2.75862	Neurons
Scn8a	pyramidal CA1	cell_1	0.229019	1.11409	Neurons
Scn8a	pyramidal SS	cell_2	0.205565	1.11409	Neurons
Sgce	Oligodendrocytes	cell_1	0.0746542	1.12715	Oligos
Sgce	Serotonergic Neuron	cell_2	0.066233	1.12715	Neurons
Slc18a2	Dopaminergic Adult	cell_1	0.540904	3.18641	Neurons
Slc18a2	Serotonergic Neuron	cell_2	0.169753	3.18641	Neurons
Slc2a1	endothelial-mural	cell_1	0.347984	2.7956	Vascular
Slc2a1	astrocytes_ependymal	cell_2	0.124475	2.7956	Astrocytes
Slc6a3	Dopaminergic Adult	cell_1	0.903768	17.0699	Neurons
Slc6a3	Embryonic Dopaminergic Neuron	cell_2	0.0529452	17.0699	Neurons
Spr	pyramidal CA1	cell_1	0.148744	1.5442	Neurons
Spr	pyramidal SS	cell_2	0.0963242	1.5442	Neurons
Th	Dopaminergic Adult	cell_1	0.467321	1.42527	Neurons
Th	Hypothalamic Dopaminergic Neurons	cell_2	0.327883	1.42527	Neurons
Thap1	Hypothalamic Dopaminergic Neurons	cell_1	0.145742	1.88618	Neurons
Thap1	pyramidal SS	cell_2	0.0772682	1.88618	Neurons
Tor1a	pyramidal CA1	cell_1	0.0938641	1.19291	Neurons
Tor1a	pyramidal SS	cell_2	0.078685	1.19291	Neurons
Tubb4a	Oligodendrocytes	cell_1	0.349248	3.96834	Oligos
Tubb4a	pyramidal SS	cell_2	0.0880085	3.96834	Neurons
