## Supplemental table 2 for "Transcriptomic analysis of dystonia-associated genes reveals functional convergence within specific cell types and shared neurobiology with psychiatric disorders"

### Sheet: ColumnDescriptions
Column Name	Description
Brain Region	Brain region
category	Network name
module	Module name
overlap	Number of genes from query found to overlap module
gene	Overlapping genes
fisher	P-value of a Fisher´s Exact test on overlap
FDR	Fisher p-values adjusted using False Discovery Rate for multiple testing
Bonferroni	Fisher p-values adjusted using Bonferroni for multiple testing (adjustment based on number of modules per network with genes from set)
size	Number of genes within module.
go_report	Gene ontology terms enriched within module (tested using gProfiler) together with their associated p-values of enrichment in parentheses. BP, CC and MF are subontologies from the Gene Ontology and they refer to Biological Process, Cellular Component and Molecular Function respectively. Terms rea and keg refer to the REACTOME and KEGG ontologies.
cell_type_pred	Cell type marker sets enriched within the module together with the p-value of enrichment in parentheses.

### Sheet: Results
Brain Region	network	module	overlap	gene	fisher	FDR	Bonferroni	size	go_report	cell_type_pred
PUTM	10UKBEC	cyan	8	PRRT2,SCN8A,KCNA1,CACNA1A,ADCY5,ANO3,KCTD17,HPCA	5.71e-7	0.0001	0.0001	524	metal ion transport GO:0030001 (p-value 1.64e-11), inorganic cation transmembrane transport GO:0098662 (p-value 6.79e-11), inorganic ion transmembrane transport GO:0098660 (p-value 1.09e-09), cation transmembrane transport GO:0098655 (p-value 1.67e-09), chemical synaptic transmission GO:0007154 (p-value 3.44e-08)	Neuron_Pyramidal_S1 (p-value 0.00458). Pyramidal_S1 (p-value 0.00458). S1_Pyramidal (p-value 0.00458). S1.Pyramidal (p-value 0.00458). CA1_Pyramidal (p-value 0.04106). CA1.Pyramidal (p-value 0.04106). Neuron_Pyramidal_CA1 (p-value 0.04106). Pyramidal_CA1 (p-value 0.04106).
FCTX	10UKBEC	lightyellow	6	KCNMA1,CACNA1A,ANO3,GNAL,KCTD17,HPCA	0.0003	0.0203	0.0485	669	chemical synaptic transmission GO:0099536 (p-value 9.82e-07), nervous system development GO:0098916 (p-value 1.14e-05), cell-cell signaling GO:0007267 (p-value 1.31e-05), cell projection morphogenesis GO:0048699 (p-value 0.00119), axon development GO:0000904 (p-value 0.00124)	CA1_Pyramidal (p-value 2.265e-07). CA1.Pyramidal (p-value 2.265e-07). Neuron_Pyramidal_CA1 (p-value 2.265e-07). Pyramidal_CA1 (p-value 2.265e-07). Cortex_Pyramidal_Neuroexpresso (p-value 0.0003487). Ex1 (p-value 0.0004923). Neuron_Pyramidal_S1 (p-value 0.0006317). Pyramidal_S1 (p-value 0.0006317). S1_Pyramidal (p-value 0.0006317). S1.Pyramidal (p-value 0.0006317).
WHMT	10UKBEC	blue	8	PRRT2,PNKD,SCN8A,KCNA1,ATP1A3,ANO3,KCTD17,HPCA	0.0004	0.0203	0.0608	1315	chemical synaptic transmission GO:1903169 (p-value 3.4e-52), cell-cell signaling GO:1902305 (p-value 7.53e-29), neuron projection development GO:0022008 (p-value 4.96e-26), neuron development GO:0048588 (p-value 8.66e-26), modulation of chemical synaptic transmission GO:0003013 (p-value 1.38e-24)	CA1_Pyramidal (p-value 1.894e-21). CA1.Pyramidal (p-value 1.894e-21). Neuron_Pyramidal_CA1 (p-value 1.894e-21). Pyramidal_CA1 (p-value 1.894e-21). Neuron_Pyramidal_S1 (p-value 1.434e-20). Pyramidal_S1 (p-value 1.434e-20). S1_Pyramidal (p-value 1.434e-20). S1.Pyramidal (p-value 1.434e-20). Cortex_Pyramidal_Neuroexpresso (p-value 1.274e-19). DARMANIS_NEUROND (p-value 3.931e-18). Interneuron (p-valu…
SNIG	10UKBEC	cyan	7	GCH1,TH,SLC6A3,DNAJC12,DDC,SLC18A2,PTS	0.0013	0.0466	0.1862	1193	transmembrane transport GO:0055085 (p-value 0.00403), mitochondrial translation GO:0140053 (p-value 0.0152), lipid metabolic process GO:0006629 (p-value 0.0185), chemical synaptic transmission GO:0007267 (p-value 0.0247), establishment of vesicle localization GO:0051650 (p-value 0.0261)	Dopaminergic_Neuron (p-value 4.501e-23). Interneuron (p-value 1.297e-08). Neuron_Interneuton (p-value 1.297e-08). Dopaminergic_Neuron_SN (p-value 4.092e-08). Dopaminergic (p-value 4.092e-08).
Substantianigra	gtexv6	darkorange2	6	GCH1,TH,SLC6A3,DDC,SLC18A2,PTS	0.0001	0.005	0.005	653	catechol-containing compound biosynthetic process GO:0009713 (p-value 1.67e-05), catecholamine biosynthetic process GO:0042423 (p-value 1.67e-05), regulation of neurotransmitter levels GO:0001505 (p-value 7.95e-05), cell-cell signaling GO:0007267 (p-value 0.000107), ion transport GO:0007268 (p-value 0.00014)	Neuron_Dopaminergic-External (p-value 4.597e-25). Neuron, probably (Cahoy, 2008) (p-value 9.33e-20). Neuron_Dopaminergic_SNigra-External (p-value 2.425e-14). Neuron_Interneuron-External (p-value 1.336e-09). Neuron, definite (Cahoy, 2008) (p-value 0.0004005). Neuron.In5-External (p-value 0.02296).
Putamen	gtexv6	blue	6	PRRT2,PNKD,CACNA1A,ADCY5,KCTD17,HPCA	0.0015	0.026	0.052	977	chemical synaptic transmission GO:0006816 (p-value 1.11e-22), modulation of synaptic transmission GO:0034220 (p-value 8.06e-19), cell-cell signaling GO:0070838 (p-value 7.77e-16), regulation of synaptic plasticity GO:0098660 (p-value 1.45e-13), neuron projection development GO:0048468 (p-value 2.75e-12)	Neuron, probably (Cahoy, 2008) (p-value 7.082e-45). Neuron_Pyramidal_CA1-External (p-value 2.467e-08). Neuron, definite (Cahoy, 2008) (p-value 3.953e-07). Neuron_Pyramidal_S1-External (p-value 0.001515).
FCortex	gtexv6	turquoise	8	PRRT2,PNKD,KCNMA1,ATP1A3,ADCY5,KCTD17,HPCA,TUBB4A	0.0025	0.0289	0.0867	2045	chemical synaptic transmission GO:0023051 (p-value 1.33e-65), cell-cell signaling GO:0051962 (p-value 7.65e-43), modulation of synaptic transmission GO:0051640 (p-value 1.53e-33), nervous system development GO:0048468 (p-value 3.32e-32), neuron projection development GO:0048699 (p-value 1.11e-25)	Neuron, probably (Cahoy, 2008) (p-value 7.597e-108). Neuron, definite (Cahoy, 2008) (p-value 2.392e-37). Neuron_Interneuron-External (p-value 1.456e-20). Neuron_Pyramidal_S1-External (p-value 1.477e-18). Neuron_Pyramidal_CA1-External (p-value 3.115e-15). Ex1-External (p-value 1.538e-08). Neuron_Dopaminergic-External (p-value 9.78e-06). Ex7-External (p-value 0.0005358). Neuron_Dopaminergic_SNigra-…
