## Supplemental table 4 for "Transcriptomic analysis of dystonia-associated genes reveals functional convergence within specific cell types and shared neurobiology with psychiatric disorders"

### Sheet: ColumnDescription
Column Name	Description
network	Network name
query_tissue	Tissue from which modules are derived
module	Module name in query_tissue
subject_tissue	Tissue in which preservation of module from query_tissue was assessed
preservation	Module preservation as denoted by Z summary statistic

### Sheet: Results
network	query_tissue	module	subject_tissue	preservation
UKBEC	FCTX	purple	CRBL	21.8318
UKBEC	FCTX	purple	HIPP	29.4798
UKBEC	FCTX	purple	MEDU	33.7249
UKBEC	FCTX	purple	OCTX	30.3355
UKBEC	FCTX	purple	PUTM	16.1144
UKBEC	FCTX	purple	SNIG	33.6627
UKBEC	FCTX	purple	TCTX	34.5158
UKBEC	FCTX	purple	THAL	33.3129
UKBEC	FCTX	purple	WHMT	23.7112
UKBEC	FCTX	darkgreen	CRBL	20.0811
UKBEC	FCTX	darkgreen	HIPP	17.6217
UKBEC	FCTX	darkgreen	MEDU	17.4088
UKBEC	FCTX	darkgreen	OCTX	28.7962
UKBEC	FCTX	darkgreen	PUTM	16.4363
UKBEC	FCTX	darkgreen	SNIG	13.5229
UKBEC	FCTX	darkgreen	TCTX	22.5239
UKBEC	FCTX	darkgreen	THAL	13.6402
UKBEC	FCTX	darkgreen	WHMT	16.8783
UKBEC	FCTX	yellow	CRBL	46.3588
UKBEC	FCTX	yellow	HIPP	50.5556
UKBEC	FCTX	yellow	MEDU	43.4542
UKBEC	FCTX	yellow	OCTX	66.4265
UKBEC	FCTX	yellow	PUTM	35.3966
UKBEC	FCTX	yellow	SNIG	45.3889
UKBEC	FCTX	yellow	TCTX	65.6845
UKBEC	FCTX	yellow	THAL	49.9992
UKBEC	FCTX	yellow	WHMT	42.4144
UKBEC	FCTX	greenyellow	CRBL	14.5612
UKBEC	FCTX	greenyellow	HIPP	18.2261
UKBEC	FCTX	greenyellow	MEDU	25.3784
UKBEC	FCTX	greenyellow	OCTX	19.6124
UKBEC	FCTX	greenyellow	PUTM	8.77873
UKBEC	FCTX	greenyellow	SNIG	18.5229
UKBEC	FCTX	greenyellow	TCTX	35.8016
UKBEC	FCTX	greenyellow	THAL	22.3544
UKBEC	FCTX	greenyellow	WHMT	18.0979
UKBEC	FCTX	turquoise	CRBL	99.1702
UKBEC	FCTX	turquoise	HIPP	89.5243
UKBEC	FCTX	turquoise	MEDU	77.6408
UKBEC	FCTX	turquoise	OCTX	106.27
UKBEC	FCTX	turquoise	PUTM	103.793
UKBEC	FCTX	turquoise	SNIG	83.6231
UKBEC	FCTX	turquoise	TCTX	98.5571
UKBEC	FCTX	turquoise	THAL	76.0463
UKBEC	FCTX	turquoise	WHMT	88.6312
UKBEC	FCTX	pink	CRBL	18.1752
UKBEC	FCTX	pink	HIPP	32.036
UKBEC	FCTX	pink	MEDU	18.1745
UKBEC	FCTX	pink	OCTX	34.8984
UKBEC	FCTX	pink	PUTM	19.9078
UKBEC	FCTX	pink	SNIG	18.952
UKBEC	FCTX	pink	TCTX	30.3082
UKBEC	FCTX	pink	THAL	18.5001
UKBEC	FCTX	pink	WHMT	22.4979
UKBEC	FCTX	salmon	CRBL	19.3138
UKBEC	FCTX	salmon	HIPP	18.1073
UKBEC	FCTX	salmon	MEDU	10.2404
UKBEC	FCTX	salmon	OCTX	29.3111
UKBEC	FCTX	salmon	PUTM	13.2994
UKBEC	FCTX	salmon	SNIG	8.00552
UKBEC	FCTX	salmon	TCTX	19.8035
UKBEC	FCTX	salmon	THAL	11.774
UKBEC	FCTX	salmon	WHMT	11.9328
UKBEC	FCTX	tan	CRBL	21.4474
UKBEC	FCTX	tan	HIPP	20.9738
UKBEC	FCTX	tan	MEDU	16.2513
UKBEC	FCTX	tan	OCTX	27.6347
UKBEC	FCTX	tan	PUTM	12.2318
UKBEC	FCTX	tan	SNIG	15.3879
UKBEC	FCTX	tan	TCTX	17.9961
UKBEC	FCTX	tan	THAL	15.6243
UKBEC	FCTX	tan	WHMT	17.1452
UKBEC	FCTX	lightgreen	CRBL	20.504
UKBEC	FCTX	lightgreen	HIPP	17.703
UKBEC	FCTX	lightgreen	MEDU	16.1795
UKBEC	FCTX	lightgreen	OCTX	26.9564
UKBEC	FCTX	lightgreen	PUTM	13.8995
UKBEC	FCTX	lightgreen	SNIG	12.296
UKBEC	FCTX	lightgreen	TCTX	20.627
UKBEC	FCTX	lightgreen	THAL	12.4175
UKBEC	FCTX	lightgreen	WHMT	11.0617
UKBEC	FCTX	cyan	CRBL	19.5245
UKBEC	FCTX	cyan	HIPP	29.5046
UKBEC	FCTX	cyan	MEDU	27.824
UKBEC	FCTX	cyan	OCTX	29.8346
UKBEC	FCTX	cyan	PUTM	22.1786
UKBEC	FCTX	cyan	SNIG	22.039
UKBEC	FCTX	cyan	TCTX	29.7228
UKBEC	FCTX	cyan	THAL	24.5332
UKBEC	FCTX	cyan	WHMT	29.9054
UKBEC	FCTX	blue	CRBL	33.6018
UKBEC	FCTX	blue	HIPP	37.6469
UKBEC	FCTX	blue	MEDU	25.8175
UKBEC	FCTX	blue	OCTX	42.9586
UKBEC	FCTX	blue	PUTM	39.9281
UKBEC	FCTX	blue	SNIG	37.142
UKBEC	FCTX	blue	TCTX	52.0119
UKBEC	FCTX	blue	THAL	35.7694
UKBEC	FCTX	blue	WHMT	45.0779
UKBEC	FCTX	black	CRBL	24.0976
UKBEC	FCTX	black	HIPP	25.2937
UKBEC	FCTX	black	MEDU	19.2201
UKBEC	FCTX	black	OCTX	35.0012
UKBEC	FCTX	black	PUTM	22.8398
UKBEC	FCTX	black	SNIG	23.3952
UKBEC	FCTX	black	TCTX	27.7786
UKBEC	FCTX	black	THAL	17.9315
UKBEC	FCTX	black	WHMT	18.6232
UKBEC	FCTX	red	CRBL	34.1663
UKBEC	FCTX	red	HIPP	48.9205
UKBEC	FCTX	red	MEDU	50.1542
UKBEC	FCTX	red	OCTX	43.9412
UKBEC	FCTX	red	PUTM	27.0952
UKBEC	FCTX	red	SNIG	54.5244
UKBEC	FCTX	red	TCTX	57.9053
UKBEC	FCTX	red	THAL	54.1658
UKBEC	FCTX	red	WHMT	40.5418
UKBEC	FCTX	lightcyan	CRBL	18.9173
UKBEC	FCTX	lightcyan	HIPP	21.9878
UKBEC	FCTX	lightcyan	MEDU	12.4718
UKBEC	FCTX	lightcyan	OCTX	38.088
UKBEC	FCTX	lightcyan	PUTM	13.0226
UKBEC	FCTX	lightcyan	SNIG	13.5561
UKBEC	FCTX	lightcyan	TCTX	19.2877
UKBEC	FCTX	lightcyan	THAL	14.0893
UKBEC	FCTX	lightcyan	WHMT	17.1695
UKBEC	FCTX	darkturquoise	CRBL	12.7677
UKBEC	FCTX	darkturquoise	HIPP	20.4948
UKBEC	FCTX	darkturquoise	MEDU	19.4308
UKBEC	FCTX	darkturquoise	OCTX	18.5629
UKBEC	FCTX	darkturquoise	PUTM	11.8732
UKBEC	FCTX	darkturquoise	SNIG	13.9912
UKBEC	FCTX	darkturquoise	TCTX	13.8866
UKBEC	FCTX	darkturquoise	THAL	14.226
UKBEC	FCTX	darkturquoise	WHMT	17.9174
UKBEC	FCTX	royalblue	CRBL	11.3603
UKBEC	FCTX	royalblue	HIPP	13.9654
UKBEC	FCTX	royalblue	MEDU	10.5793
UKBEC	FCTX	royalblue	OCTX	24.5576
UKBEC	FCTX	royalblue	PUTM	9.03019
UKBEC	FCTX	royalblue	SNIG	7.92112
UKBEC	FCTX	royalblue	TCTX	14.2903
UKBEC	FCTX	royalblue	THAL	11.2273
UKBEC	FCTX	royalblue	WHMT	6.74013
UKBEC	FCTX	green	CRBL	33.0179
UKBEC	FCTX	green	HIPP	53.4051
UKBEC	FCTX	green	MEDU	36.834
UKBEC	FCTX	green	OCTX	49.369
UKBEC	FCTX	green	PUTM	25.1228
UKBEC	FCTX	green	SNIG	41.5011
UKBEC	FCTX	green	TCTX	67.1626
UKBEC	FCTX	green	THAL	56.6384
UKBEC	FCTX	green	WHMT	41.226
UKBEC	FCTX	brown	CRBL	50.6836
UKBEC	FCTX	brown	HIPP	102.47
UKBEC	FCTX	brown	MEDU	92.4577
UKBEC	FCTX	brown	OCTX	73.6598
UKBEC	FCTX	brown	PUTM	56.7173
UKBEC	FCTX	brown	SNIG	61.3327
UKBEC	FCTX	brown	TCTX	73.3092
UKBEC	FCTX	brown	THAL	73.8807
UKBEC	FCTX	brown	WHMT	52.3305
UKBEC	FCTX	magenta	CRBL	33.4425
UKBEC	FCTX	magenta	HIPP	40.7707
UKBEC	FCTX	magenta	MEDU	25.2352
UKBEC	FCTX	magenta	OCTX	61.7615
UKBEC	FCTX	magenta	PUTM	27.6755
UKBEC	FCTX	magenta	SNIG	32.5486
UKBEC	FCTX	magenta	TCTX	41.3664
UKBEC	FCTX	magenta	THAL	31.783
UKBEC	FCTX	magenta	WHMT	27.5435
UKBEC	FCTX	midnightblue	CRBL	32.6037
UKBEC	FCTX	midnightblue	HIPP	27.7899
UKBEC	FCTX	midnightblue	MEDU	28.2815
UKBEC	FCTX	midnightblue	OCTX	45.8916
UKBEC	FCTX	midnightblue	PUTM	23.8369
UKBEC	FCTX	midnightblue	SNIG	19.1319
UKBEC	FCTX	midnightblue	TCTX	32.4415
UKBEC	FCTX	midnightblue	THAL	22.1701
UKBEC	FCTX	midnightblue	WHMT	25.585
UKBEC	FCTX	grey60	CRBL	31.7423
UKBEC	FCTX	grey60	HIPP	39.4585
UKBEC	FCTX	grey60	MEDU	35.6952
UKBEC	FCTX	grey60	OCTX	29.4496
UKBEC	FCTX	grey60	PUTM	22.6332
UKBEC	FCTX	grey60	SNIG	33.0337
UKBEC	FCTX	grey60	TCTX	31.8675
UKBEC	FCTX	grey60	THAL	28.2162
UKBEC	FCTX	grey60	WHMT	41.4879
UKBEC	FCTX	darkred	CRBL	15.3531
UKBEC	FCTX	darkred	HIPP	16.8104
UKBEC	FCTX	darkred	MEDU	20.6414
UKBEC	FCTX	darkred	OCTX	15.7769
UKBEC	FCTX	darkred	PUTM	18.376
UKBEC	FCTX	darkred	SNIG	23.0694
UKBEC	FCTX	darkred	TCTX	23.2568
UKBEC	FCTX	darkred	THAL	21.9055
UKBEC	FCTX	darkred	WHMT	22.0399
UKBEC	FCTX	lightyellow	CRBL	12.352
UKBEC	FCTX	lightyellow	HIPP	16.7405
UKBEC	FCTX	lightyellow	MEDU	12.4191
UKBEC	FCTX	lightyellow	OCTX	15.1815
UKBEC	FCTX	lightyellow	PUTM	9.97947
UKBEC	FCTX	lightyellow	SNIG	10.0507
UKBEC	FCTX	lightyellow	TCTX	17.6267
UKBEC	FCTX	lightyellow	THAL	11.082
UKBEC	FCTX	lightyellow	WHMT	8.05559
UKBEC	PUTM	black	CRBL	21.7071
UKBEC	PUTM	black	FCTX	40.293
UKBEC	PUTM	black	HIPP	31.7398
UKBEC	PUTM	black	MEDU	25.0061
UKBEC	PUTM	black	OCTX	38.1843
UKBEC	PUTM	black	SNIG	24.3784
UKBEC	PUTM	black	TCTX	26.8654
UKBEC	PUTM	black	THAL	21.7993
UKBEC	PUTM	black	WHMT	23.5304
UKBEC	PUTM	yellow	CRBL	14.5448
UKBEC	PUTM	yellow	FCTX	9.71698
UKBEC	PUTM	yellow	HIPP	11.5826
UKBEC	PUTM	yellow	MEDU	12.2784
UKBEC	PUTM	yellow	OCTX	15.1406
UKBEC	PUTM	yellow	SNIG	5.12249
UKBEC	PUTM	yellow	TCTX	9.34993
UKBEC	PUTM	yellow	THAL	5.95429
UKBEC	PUTM	yellow	WHMT	9.18117
UKBEC	PUTM	red	CRBL	48.7832
UKBEC	PUTM	red	FCTX	56.5918
UKBEC	PUTM	red	HIPP	49.0722
UKBEC	PUTM	red	MEDU	41.6376
UKBEC	PUTM	red	OCTX	70.0093
UKBEC	PUTM	red	SNIG	37.7835
UKBEC	PUTM	red	TCTX	66.1524
UKBEC	PUTM	red	THAL	40.6676
UKBEC	PUTM	red	WHMT	44.9178
UKBEC	PUTM	magenta	CRBL	31.7645
UKBEC	PUTM	magenta	FCTX	22.2274
UKBEC	PUTM	magenta	HIPP	30.5651
UKBEC	PUTM	magenta	MEDU	22.8887
UKBEC	PUTM	magenta	OCTX	31.364
UKBEC	PUTM	magenta	SNIG	16.0038
UKBEC	PUTM	magenta	TCTX	24.2107
UKBEC	PUTM	magenta	THAL	18.9182
UKBEC	PUTM	magenta	WHMT	25.8667
UKBEC	PUTM	turquoise	CRBL	78.5734
UKBEC	PUTM	turquoise	FCTX	86.5299
UKBEC	PUTM	turquoise	HIPP	75.0806
UKBEC	PUTM	turquoise	MEDU	68.2546
UKBEC	PUTM	turquoise	OCTX	86.9971
UKBEC	PUTM	turquoise	SNIG	68.3425
UKBEC	PUTM	turquoise	TCTX	72.8058
UKBEC	PUTM	turquoise	THAL	59.8929
UKBEC	PUTM	turquoise	WHMT	73.0303
UKBEC	PUTM	salmon	CRBL	2.82058
UKBEC	PUTM	salmon	FCTX	3.60682
UKBEC	PUTM	salmon	HIPP	4.32915
UKBEC	PUTM	salmon	MEDU	3.51774
UKBEC	PUTM	salmon	OCTX	5.44216
UKBEC	PUTM	salmon	SNIG	2.45654
UKBEC	PUTM	salmon	TCTX	8.00405
UKBEC	PUTM	salmon	THAL	5.14615
UKBEC	PUTM	salmon	WHMT	6.60776
UKBEC	PUTM	brown	CRBL	38.3878
UKBEC	PUTM	brown	FCTX	45.0698
UKBEC	PUTM	brown	HIPP	55.7856
UKBEC	PUTM	brown	MEDU	47.0739
UKBEC	PUTM	brown	OCTX	53.9598
UKBEC	PUTM	brown	SNIG	63.3872
UKBEC	PUTM	brown	TCTX	61.1093
UKBEC	PUTM	brown	THAL	56.7694
UKBEC	PUTM	brown	WHMT	42.3553
UKBEC	PUTM	pink	CRBL	28.3098
UKBEC	PUTM	pink	FCTX	36.4873
UKBEC	PUTM	pink	HIPP	42.4232
UKBEC	PUTM	pink	MEDU	30.9251
UKBEC	PUTM	pink	OCTX	32.9603
UKBEC	PUTM	pink	SNIG	32.7064
UKBEC	PUTM	pink	TCTX	41.8015
UKBEC	PUTM	pink	THAL	38.6527
UKBEC	PUTM	pink	WHMT	29.7332
UKBEC	PUTM	royalblue	CRBL	5.45698
UKBEC	PUTM	royalblue	FCTX	4.27993
UKBEC	PUTM	royalblue	HIPP	4.81758
UKBEC	PUTM	royalblue	MEDU	8.28529
UKBEC	PUTM	royalblue	OCTX	5.87261
UKBEC	PUTM	royalblue	SNIG	3.13057
UKBEC	PUTM	royalblue	TCTX	4.80946
UKBEC	PUTM	royalblue	THAL	6.07139
UKBEC	PUTM	royalblue	WHMT	8.47142
UKBEC	PUTM	lightyellow	CRBL	11.3468
UKBEC	PUTM	lightyellow	FCTX	13.3221
UKBEC	PUTM	lightyellow	HIPP	12.7589
UKBEC	PUTM	lightyellow	MEDU	14.1872
UKBEC	PUTM	lightyellow	OCTX	11.887
UKBEC	PUTM	lightyellow	SNIG	13.248
UKBEC	PUTM	lightyellow	TCTX	12.5894
UKBEC	PUTM	lightyellow	THAL	13.9977
UKBEC	PUTM	lightyellow	WHMT	12.4633
UKBEC	PUTM	cyan	CRBL	7.68929
UKBEC	PUTM	cyan	FCTX	6.15887
UKBEC	PUTM	cyan	HIPP	7.62062
UKBEC	PUTM	cyan	MEDU	5.15119
UKBEC	PUTM	cyan	OCTX	7.20061
UKBEC	PUTM	cyan	SNIG	3.59309
UKBEC	PUTM	cyan	TCTX	5.93865
UKBEC	PUTM	cyan	THAL	3.13243
UKBEC	PUTM	cyan	WHMT	5.26835
UKBEC	PUTM	purple	CRBL	13.6151
UKBEC	PUTM	purple	FCTX	22.6134
UKBEC	PUTM	purple	HIPP	19.8218
UKBEC	PUTM	purple	MEDU	16.4064
UKBEC	PUTM	purple	OCTX	23.6903
UKBEC	PUTM	purple	SNIG	13.2182
UKBEC	PUTM	purple	TCTX	16.7237
UKBEC	PUTM	purple	THAL	15.5242
UKBEC	PUTM	purple	WHMT	13.7623
UKBEC	PUTM	lightcyan	CRBL	13.1348
UKBEC	PUTM	lightcyan	FCTX	18.7434
UKBEC	PUTM	lightcyan	HIPP	22.7444
UKBEC	PUTM	lightcyan	MEDU	12.4667
UKBEC	PUTM	lightcyan	OCTX	18.3646
UKBEC	PUTM	lightcyan	SNIG	18.3542
UKBEC	PUTM	lightcyan	TCTX	19.3469
UKBEC	PUTM	lightcyan	THAL	22.8633
UKBEC	PUTM	lightcyan	WHMT	17.7861
UKBEC	PUTM	midnightblue	CRBL	16.6593
UKBEC	PUTM	midnightblue	FCTX	16.5487
UKBEC	PUTM	midnightblue	HIPP	13.4091
UKBEC	PUTM	midnightblue	MEDU	8.52686
UKBEC	PUTM	midnightblue	OCTX	21.1699
UKBEC	PUTM	midnightblue	SNIG	4.17239
UKBEC	PUTM	midnightblue	TCTX	15.6722
UKBEC	PUTM	midnightblue	THAL	8.25648
UKBEC	PUTM	midnightblue	WHMT	7.85427
UKBEC	PUTM	grey60	CRBL	8.87549
UKBEC	PUTM	grey60	FCTX	10.0459
UKBEC	PUTM	grey60	HIPP	10.8266
UKBEC	PUTM	grey60	MEDU	10.5882
UKBEC	PUTM	grey60	OCTX	10.1021
UKBEC	PUTM	grey60	SNIG	10.4432
UKBEC	PUTM	grey60	TCTX	11.95
UKBEC	PUTM	grey60	THAL	15.3835
UKBEC	PUTM	grey60	WHMT	12.0529
UKBEC	PUTM	green	CRBL	42.3361
UKBEC	PUTM	green	FCTX	59.876
UKBEC	PUTM	green	HIPP	81.5589
UKBEC	PUTM	green	MEDU	69.3931
UKBEC	PUTM	green	OCTX	60.3021
UKBEC	PUTM	green	SNIG	48.8916
UKBEC	PUTM	green	TCTX	55.8964
UKBEC	PUTM	green	THAL	62.0143
UKBEC	PUTM	green	WHMT	54.0657
UKBEC	PUTM	tan	CRBL	25.8728
UKBEC	PUTM	tan	FCTX	25.2734
UKBEC	PUTM	tan	HIPP	32.8368
UKBEC	PUTM	tan	MEDU	33.4232
UKBEC	PUTM	tan	OCTX	26.7211
UKBEC	PUTM	tan	SNIG	27.7444
UKBEC	PUTM	tan	TCTX	25.4013
UKBEC	PUTM	tan	THAL	23.0264
UKBEC	PUTM	tan	WHMT	33.7009
UKBEC	PUTM	blue	CRBL	17.2061
UKBEC	PUTM	blue	FCTX	30.7749
UKBEC	PUTM	blue	HIPP	43.4653
UKBEC	PUTM	blue	MEDU	30.4494
UKBEC	PUTM	blue	OCTX	26.9222
UKBEC	PUTM	blue	SNIG	30.3501
UKBEC	PUTM	blue	TCTX	27.1533
UKBEC	PUTM	blue	THAL	34.4921
UKBEC	PUTM	blue	WHMT	28.909
UKBEC	PUTM	lightgreen	CRBL	10.2236
UKBEC	PUTM	lightgreen	FCTX	13.7033
UKBEC	PUTM	lightgreen	HIPP	13.4047
UKBEC	PUTM	lightgreen	MEDU	8.85799
UKBEC	PUTM	lightgreen	OCTX	11.2589
UKBEC	PUTM	lightgreen	SNIG	9.28263
UKBEC	PUTM	lightgreen	TCTX	15.6065
UKBEC	PUTM	lightgreen	THAL	14.1791
UKBEC	PUTM	lightgreen	WHMT	11.9729
UKBEC	PUTM	greenyellow	CRBL	19.5208
UKBEC	PUTM	greenyellow	FCTX	16.6039
UKBEC	PUTM	greenyellow	HIPP	26.0223
UKBEC	PUTM	greenyellow	MEDU	30.7154
UKBEC	PUTM	greenyellow	OCTX	22.7698
UKBEC	PUTM	greenyellow	SNIG	12.0152
UKBEC	PUTM	greenyellow	TCTX	18.0335
UKBEC	PUTM	greenyellow	THAL	16.6508
UKBEC	PUTM	greenyellow	WHMT	33.2598
UKBEC	SNIG	yellow	CRBL	41.4404
UKBEC	SNIG	yellow	FCTX	53.3335
UKBEC	SNIG	yellow	HIPP	65.3909
UKBEC	SNIG	yellow	MEDU	75.0937
UKBEC	SNIG	yellow	OCTX	51.9365
UKBEC	SNIG	yellow	PUTM	34.7219
UKBEC	SNIG	yellow	TCTX	64.7675
UKBEC	SNIG	yellow	THAL	81.0086
UKBEC	SNIG	yellow	WHMT	53.2802
UKBEC	SNIG	black	CRBL	22.6319
UKBEC	SNIG	black	FCTX	23.8586
UKBEC	SNIG	black	HIPP	25.0032
UKBEC	SNIG	black	MEDU	28.7536
UKBEC	SNIG	black	OCTX	21.9039
UKBEC	SNIG	black	PUTM	16.5017
UKBEC	SNIG	black	TCTX	27.2621
UKBEC	SNIG	black	THAL	30.3475
UKBEC	SNIG	black	WHMT	24.7545
UKBEC	SNIG	salmon	CRBL	7.3332
UKBEC	SNIG	salmon	FCTX	11.4368
UKBEC	SNIG	salmon	HIPP	13.3056
UKBEC	SNIG	salmon	MEDU	23.6387
UKBEC	SNIG	salmon	OCTX	10.2111
UKBEC	SNIG	salmon	PUTM	4.59718
UKBEC	SNIG	salmon	TCTX	18.1928
UKBEC	SNIG	salmon	THAL	14.4437
UKBEC	SNIG	salmon	WHMT	13.173
UKBEC	SNIG	magenta	CRBL	9.41078
UKBEC	SNIG	magenta	FCTX	11.9694
UKBEC	SNIG	magenta	HIPP	11.5026
UKBEC	SNIG	magenta	MEDU	25.3051
UKBEC	SNIG	magenta	OCTX	9.92759
UKBEC	SNIG	magenta	PUTM	3.195
UKBEC	SNIG	magenta	TCTX	9.56852
UKBEC	SNIG	magenta	THAL	7.77218
UKBEC	SNIG	magenta	WHMT	15.5641
UKBEC	SNIG	turquoise	CRBL	90.4355
UKBEC	SNIG	turquoise	FCTX	98.2497
UKBEC	SNIG	turquoise	HIPP	81.2071
UKBEC	SNIG	turquoise	MEDU	74.3238
UKBEC	SNIG	turquoise	OCTX	96.2305
UKBEC	SNIG	turquoise	PUTM	95.9523
UKBEC	SNIG	turquoise	TCTX	80.8097
UKBEC	SNIG	turquoise	THAL	77.4375
UKBEC	SNIG	turquoise	WHMT	74.6803
UKBEC	SNIG	brown	CRBL	10.9562
UKBEC	SNIG	brown	FCTX	22.9325
UKBEC	SNIG	brown	HIPP	29.0513
UKBEC	SNIG	brown	MEDU	25.3291
UKBEC	SNIG	brown	OCTX	27.6474
UKBEC	SNIG	brown	PUTM	16.73
UKBEC	SNIG	brown	TCTX	27.3732
UKBEC	SNIG	brown	THAL	30.717
UKBEC	SNIG	brown	WHMT	10.3545
UKBEC	SNIG	green	CRBL	39.3783
UKBEC	SNIG	green	FCTX	46.6355
UKBEC	SNIG	green	HIPP	82.5452
UKBEC	SNIG	green	MEDU	81.6094
UKBEC	SNIG	green	OCTX	55.4829
UKBEC	SNIG	green	PUTM	43.8267
UKBEC	SNIG	green	TCTX	51.7478
UKBEC	SNIG	green	THAL	61.726
UKBEC	SNIG	green	WHMT	67.1227
UKBEC	SNIG	greenyellow	CRBL	15.9846
UKBEC	SNIG	greenyellow	FCTX	18.5852
UKBEC	SNIG	greenyellow	HIPP	15.257
UKBEC	SNIG	greenyellow	MEDU	19.2753
UKBEC	SNIG	greenyellow	OCTX	14.3322
UKBEC	SNIG	greenyellow	PUTM	16.6003
UKBEC	SNIG	greenyellow	TCTX	17.7196
UKBEC	SNIG	greenyellow	THAL	19.926
UKBEC	SNIG	greenyellow	WHMT	20.5022
UKBEC	SNIG	cyan	CRBL	6.0678
UKBEC	SNIG	cyan	FCTX	2.07456
UKBEC	SNIG	cyan	HIPP	3.43958
UKBEC	SNIG	cyan	MEDU	5.04653
UKBEC	SNIG	cyan	OCTX	1.44765
UKBEC	SNIG	cyan	PUTM	4.13396
UKBEC	SNIG	cyan	TCTX	3.95607
UKBEC	SNIG	cyan	THAL	1.79863
UKBEC	SNIG	cyan	WHMT	7.36505
UKBEC	SNIG	blue	CRBL	45.3478
UKBEC	SNIG	blue	FCTX	57.1382
UKBEC	SNIG	blue	HIPP	49.8683
UKBEC	SNIG	blue	MEDU	38.1331
UKBEC	SNIG	blue	OCTX	50.483
UKBEC	SNIG	blue	PUTM	53.7364
UKBEC	SNIG	blue	TCTX	53.7455
UKBEC	SNIG	blue	THAL	44.9328
UKBEC	SNIG	blue	WHMT	57.7625
UKBEC	SNIG	pink	CRBL	26.179
UKBEC	SNIG	pink	FCTX	30.0975
UKBEC	SNIG	pink	HIPP	37.1977
UKBEC	SNIG	pink	MEDU	29.2673
UKBEC	SNIG	pink	OCTX	30.0118
UKBEC	SNIG	pink	PUTM	21.5246
UKBEC	SNIG	pink	TCTX	34.8549
UKBEC	SNIG	pink	THAL	43.7107
UKBEC	SNIG	pink	WHMT	28.7696
UKBEC	SNIG	red	CRBL	17.8201
UKBEC	SNIG	red	FCTX	29.8272
UKBEC	SNIG	red	HIPP	43.047
UKBEC	SNIG	red	MEDU	36.8303
UKBEC	SNIG	red	OCTX	28.7081
UKBEC	SNIG	red	PUTM	26.9305
UKBEC	SNIG	red	TCTX	29.9665
UKBEC	SNIG	red	THAL	39.3182
UKBEC	SNIG	red	WHMT	28.6819
UKBEC	SNIG	purple	CRBL	29.406
UKBEC	SNIG	purple	FCTX	26.7975
UKBEC	SNIG	purple	HIPP	33.6778
UKBEC	SNIG	purple	MEDU	42.4468
UKBEC	SNIG	purple	OCTX	27.5423
UKBEC	SNIG	purple	PUTM	18.4302
UKBEC	SNIG	purple	TCTX	30.9518
UKBEC	SNIG	purple	THAL	27.422
UKBEC	SNIG	purple	WHMT	42.8291
UKBEC	WHMT	tan	CRBL	20.9048
UKBEC	WHMT	tan	FCTX	26.8905
UKBEC	WHMT	tan	HIPP	29.415
UKBEC	WHMT	tan	MEDU	21.4679
UKBEC	WHMT	tan	OCTX	25.2891
UKBEC	WHMT	tan	PUTM	24.1173
UKBEC	WHMT	tan	SNIG	33.6965
UKBEC	WHMT	tan	TCTX	32.4542
UKBEC	WHMT	tan	THAL	32.4255
UKBEC	WHMT	salmon	CRBL	15.4912
UKBEC	WHMT	salmon	FCTX	22.2933
UKBEC	WHMT	salmon	HIPP	32.3204
UKBEC	WHMT	salmon	MEDU	27.3998
UKBEC	WHMT	salmon	OCTX	22.724
UKBEC	WHMT	salmon	PUTM	19.6369
UKBEC	WHMT	salmon	SNIG	18.2855
UKBEC	WHMT	salmon	TCTX	24.3554
UKBEC	WHMT	salmon	THAL	24.5895
UKBEC	WHMT	yellow	CRBL	27.0126
UKBEC	WHMT	yellow	FCTX	37.3776
UKBEC	WHMT	yellow	HIPP	32.731
UKBEC	WHMT	yellow	MEDU	22.1892
UKBEC	WHMT	yellow	OCTX	32.2002
UKBEC	WHMT	yellow	PUTM	33.6661
UKBEC	WHMT	yellow	SNIG	36.6338
UKBEC	WHMT	yellow	TCTX	40.4044
UKBEC	WHMT	yellow	THAL	30.4332
UKBEC	WHMT	green	CRBL	28.1177
UKBEC	WHMT	green	FCTX	20.2269
UKBEC	WHMT	green	HIPP	29.4871
UKBEC	WHMT	green	MEDU	31.0518
UKBEC	WHMT	green	OCTX	26.9724
UKBEC	WHMT	green	PUTM	18.9484
UKBEC	WHMT	green	SNIG	11.4852
UKBEC	WHMT	green	TCTX	21.9259
UKBEC	WHMT	green	THAL	15.8955
UKBEC	WHMT	turquoise	CRBL	102.369
UKBEC	WHMT	turquoise	FCTX	109.211
UKBEC	WHMT	turquoise	HIPP	93.5665
UKBEC	WHMT	turquoise	MEDU	82.6284
UKBEC	WHMT	turquoise	OCTX	106.353
UKBEC	WHMT	turquoise	PUTM	108.546
UKBEC	WHMT	turquoise	SNIG	83.1356
UKBEC	WHMT	turquoise	TCTX	96.3199
UKBEC	WHMT	turquoise	THAL	84.9829
UKBEC	WHMT	blue	CRBL	42.1112
UKBEC	WHMT	blue	FCTX	50.1602
UKBEC	WHMT	blue	HIPP	74.7419
UKBEC	WHMT	blue	MEDU	84.4497
UKBEC	WHMT	blue	OCTX	56.2506
UKBEC	WHMT	blue	PUTM	32.4094
UKBEC	WHMT	blue	SNIG	60.8992
UKBEC	WHMT	blue	TCTX	56.7084
UKBEC	WHMT	blue	THAL	64.6594
UKBEC	WHMT	greenyellow	CRBL	11.2445
UKBEC	WHMT	greenyellow	FCTX	10.8188
UKBEC	WHMT	greenyellow	HIPP	12.7127
UKBEC	WHMT	greenyellow	MEDU	14.226
UKBEC	WHMT	greenyellow	OCTX	13.6178
UKBEC	WHMT	greenyellow	PUTM	5.04275
UKBEC	WHMT	greenyellow	SNIG	10.2145
UKBEC	WHMT	greenyellow	TCTX	11.6519
UKBEC	WHMT	greenyellow	THAL	13.2824
UKBEC	WHMT	cyan	CRBL	7.68462
UKBEC	WHMT	cyan	FCTX	4.51437
UKBEC	WHMT	cyan	HIPP	5.99208
UKBEC	WHMT	cyan	MEDU	3.60329
UKBEC	WHMT	cyan	OCTX	1.74604
UKBEC	WHMT	cyan	PUTM	2.21731
UKBEC	WHMT	cyan	SNIG	6.87935
UKBEC	WHMT	cyan	TCTX	6.20415
UKBEC	WHMT	cyan	THAL	5.36361
UKBEC	WHMT	magenta	CRBL	18.5587
UKBEC	WHMT	magenta	FCTX	18.037
UKBEC	WHMT	magenta	HIPP	24.5989
UKBEC	WHMT	magenta	MEDU	35.1182
UKBEC	WHMT	magenta	OCTX	23.3788
UKBEC	WHMT	magenta	PUTM	23.2063
UKBEC	WHMT	magenta	SNIG	16.1636
UKBEC	WHMT	magenta	TCTX	20.4046
UKBEC	WHMT	magenta	THAL	18.2986
UKBEC	WHMT	lightcyan	CRBL	14.8874
UKBEC	WHMT	lightcyan	FCTX	18.4401
UKBEC	WHMT	lightcyan	HIPP	16.258
UKBEC	WHMT	lightcyan	MEDU	20.2171
UKBEC	WHMT	lightcyan	OCTX	14.8227
UKBEC	WHMT	lightcyan	PUTM	16.2497
UKBEC	WHMT	lightcyan	SNIG	19.4336
UKBEC	WHMT	lightcyan	TCTX	16.8475
UKBEC	WHMT	lightcyan	THAL	16.9315
UKBEC	WHMT	pink	CRBL	34.2114
UKBEC	WHMT	pink	FCTX	35.8464
UKBEC	WHMT	pink	HIPP	34.1124
UKBEC	WHMT	pink	MEDU	37.3122
UKBEC	WHMT	pink	OCTX	38.5974
UKBEC	WHMT	pink	PUTM	21.253
UKBEC	WHMT	pink	SNIG	20.2476
UKBEC	WHMT	pink	TCTX	31.7593
UKBEC	WHMT	pink	THAL	22.2996
UKBEC	WHMT	brown	CRBL	27.3972
UKBEC	WHMT	brown	FCTX	35.1136
UKBEC	WHMT	brown	HIPP	55.5688
UKBEC	WHMT	brown	MEDU	63.7125
UKBEC	WHMT	brown	OCTX	41.0361
UKBEC	WHMT	brown	PUTM	23.3803
UKBEC	WHMT	brown	SNIG	33.9127
UKBEC	WHMT	brown	TCTX	32.2613
UKBEC	WHMT	brown	THAL	40.2976
UKBEC	WHMT	red	CRBL	29.2923
UKBEC	WHMT	red	FCTX	24.9637
UKBEC	WHMT	red	HIPP	32.0215
UKBEC	WHMT	red	MEDU	46.7685
UKBEC	WHMT	red	OCTX	23.7904
UKBEC	WHMT	red	PUTM	18.8922
UKBEC	WHMT	red	SNIG	32.9672
UKBEC	WHMT	red	TCTX	26.1104
UKBEC	WHMT	red	THAL	22.3825
UKBEC	WHMT	grey60	CRBL	3.74974
UKBEC	WHMT	grey60	FCTX	7.49865
UKBEC	WHMT	grey60	HIPP	8.26993
UKBEC	WHMT	grey60	MEDU	8.57568
UKBEC	WHMT	grey60	OCTX	12.2238
UKBEC	WHMT	grey60	PUTM	5.05172
UKBEC	WHMT	grey60	SNIG	6.38543
UKBEC	WHMT	grey60	TCTX	8.53711
UKBEC	WHMT	grey60	THAL	7.30397
UKBEC	WHMT	midnightblue	CRBL	20.5517
UKBEC	WHMT	midnightblue	FCTX	28.9507
UKBEC	WHMT	midnightblue	HIPP	31.47
UKBEC	WHMT	midnightblue	MEDU	28.6606
UKBEC	WHMT	midnightblue	OCTX	29.6149
UKBEC	WHMT	midnightblue	PUTM	16.8605
UKBEC	WHMT	midnightblue	SNIG	26.6688
UKBEC	WHMT	midnightblue	TCTX	34.3552
UKBEC	WHMT	midnightblue	THAL	31.4782
UKBEC	WHMT	black	CRBL	12.3879
UKBEC	WHMT	black	FCTX	23.1221
UKBEC	WHMT	black	HIPP	26.2433
UKBEC	WHMT	black	MEDU	17.7323
UKBEC	WHMT	black	OCTX	11.9762
UKBEC	WHMT	black	PUTM	20.3759
UKBEC	WHMT	black	SNIG	22.0493
UKBEC	WHMT	black	TCTX	14.0769
UKBEC	WHMT	black	THAL	21.9302
UKBEC	WHMT	purple	CRBL	22.2134
UKBEC	WHMT	purple	FCTX	27.4497
UKBEC	WHMT	purple	HIPP	36.6161
UKBEC	WHMT	purple	MEDU	27.5561
UKBEC	WHMT	purple	OCTX	26.8116
UKBEC	WHMT	purple	PUTM	17.5516
UKBEC	WHMT	purple	SNIG	28.4077
UKBEC	WHMT	purple	TCTX	37.535
UKBEC	WHMT	purple	THAL	36.5483
