## Supplemental table 5 for "Transcriptomic analysis of dystonia-associated genes reveals functional convergence within specific cell types and shared neurobiology with psychiatric disorders"

### Sheet: ColumnDescriptions
Column Name	Description
GWAS	GWAS name
network	Network name
tissue	Tissue
module	Module name
Prop._SNPs	Proportion of SNPs accounted for by annotation within the baseline set of x SNPs.
Prop._h2	Proportion of heritability accounted for by the annotation.
Prop._h2_std_error	Jackknife standard errors for the proportion of heritability. Block jacknife over SNPs with 200 equally sized blocks of adjacent SNPs.
Enrichment	Enrichment = (Proportion of heritability)/(Proportion of SNPs)
Enrichment_std_error	Standard error of enrichment.
Enrichment_p	Enrichment p-value
Coefficient	Regression co-efficient i.e. contribution of annotation after controlling for all other categories in the model.
Coefficient_std_error	Standard error of coefficient. Estimated using the covariance matrix for coefficient estimates.
Coefficient_z-score	Z-score for significance of co-efficient.
Z_score_P	P-value for coefficient computed from z-score.
Z_score_logP	-LOG10(Z_score_P)

### Sheet: Results
GWAS	network	tissue	module	Prop._SNPs	Prop._h2	Prop._h2_std_error	Enrichment	Enrichment_std_error	Enrichment_p	Coefficient	Coefficient_std_error	Coefficient_z-score	Z_score_P	Z_score_logP
Anxiety2016	10UKBEC	FCTX	lightyellow	0.0360479	0.106746	0.0752988	2.96124	2.08886	0.305953	2.25595e-08	2.10611e-08	1.07114	0.142052	0.847552
Anxiety2016	10UKBEC	PUTM	cyan	0.0296187	-0.0141769	0.081333	-0.478646	2.746	0.537835	-1.2732e-08	2.53064e-08	-0.503116	0.692559	0.159544
Anxiety2016	10UKBEC	SNIG	cyan	0.0691933	-0.000438035	0.115323	-0.00633061	1.66668	0.502934	-1.16972e-08	1.63624e-08	-0.71488	0.762659	0.11767
Anxiety2016	10UKBEC	WHMT	blue	0.0847686	0.0814568	0.108337	0.960932	1.27804	0.975378	-7.11176e-10	1.4388e-08	-0.0494284	0.519711	0.284238
MDD2018	10UKBEC	FCTX	lightyellow	0.0360479	0.0672616	0.0102487	1.8659	0.284308	0.0033107	9.00053e-09	3.37076e-09	2.67018	0.0037905	2.4213
MDD2018	10UKBEC	PUTM	cyan	0.0296187	0.0419871	0.00838444	1.41759	0.283079	0.143993	4.52022e-09	3.25053e-09	1.39061	0.0821716	1.08528
MDD2018	10UKBEC	SNIG	cyan	0.0691933	0.101569	0.0164385	1.4679	0.237574	0.0526998	5.01497e-09	2.878e-09	1.74252	0.0407088	1.39031
MDD2018	10UKBEC	WHMT	blue	0.0847686	0.138588	0.0145886	1.6349	0.172099	0.000243963	7.23933e-09	2.15429e-09	3.36042	0.000389126	3.40991
OCD2017	10UKBEC	FCTX	lightyellow	0.0360479	0.101243	0.0314233	2.80857	0.87171	0.032315	6.29366e-08	3.77614e-08	1.66669	0.0477879	1.32068
OCD2017	10UKBEC	PUTM	cyan	0.0296187	0.137835	0.0385344	4.65365	1.30101	0.00226225	1.55074e-07	5.36329e-08	2.89139	0.0019177	2.71722
OCD2017	10UKBEC	SNIG	cyan	0.0691933	0.115286	0.0524287	1.66614	0.757714	0.374487	2.13558e-08	3.40937e-08	0.626385	0.265531	0.575884
OCD2017	10UKBEC	WHMT	blue	0.0847686	0.133899	0.0503964	1.57958	0.594518	0.338232	1.48551e-08	2.9321e-08	0.506638	0.306204	0.513989
PD2018 ex23andMe	10UKBEC	FCTX	lightyellow	0.0360479	0.0615095	0.0181768	1.70633	0.504242	0.166668	1.0166e-09	1.22786e-09	0.82795	0.203849	0.690691
PD2018 ex23andMe	10UKBEC	PUTM	cyan	0.0296187	0.0444864	0.0196926	1.50197	0.664869	0.453701	3.2605e-10	1.51433e-09	0.21531	0.414763	0.3822
PD2018 ex23andMe	10UKBEC	SNIG	cyan	0.0691933	0.167658	0.0404248	2.42305	0.584231	0.024635	2.79957e-09	1.54346e-09	1.81383	0.0348516	1.45778
PD2018 ex23andMe	10UKBEC	WHMT	blue	0.0847686	0.148829	0.0282236	1.75571	0.332948	0.0286972	1.16269e-09	8.37674e-10	1.388	0.082568	1.08319
SCZ2018	10UKBEC	FCTX	lightyellow	0.0360479	0.0610857	0.00843324	1.69457	0.233946	0.00390522	3.2514e-08	1.54891e-08	2.09915	0.0179019	1.7471
SCZ2018	10UKBEC	PUTM	cyan	0.0296187	0.0625672	0.00686318	2.11242	0.231718	5.70184e-06	6.08906e-08	1.55838e-08	3.90731	4.66642e-05	4.33102
SCZ2018	10UKBEC	SNIG	cyan	0.0691933	0.095582	0.00798237	1.38138	0.115363	0.00115676	1.50787e-08	7.94999e-09	1.8967	0.028934	1.53859
SCZ2018	10UKBEC	WHMT	blue	0.0847686	0.155528	0.00925478	1.83473	0.109177	1.72968e-12	4.64463e-08	7.72523e-09	6.01228	9.14638e-10	9.03875
